# The aryl hydrocarbon receptor regulates epidermal differentiation through transient activation of TFAP2A

**DOI:** 10.1101/2023.06.07.544032

**Authors:** Jos P.H. Smits, Jieqiong Qu, Felicitas Pardow, Noa J.M. van den Brink, Diana Rodijk-Olthuis, Ivonne M.J.J. van Vlijmen-Willems, Simon J. van Heeringen, Patrick L.J.M. Zeeuwen, Joost Schalkwijk, Huiqing Zhou, Ellen H. van den Bogaard

## Abstract

The aryl hydrocarbon receptor (AHR) is an evolutionary conserved environmental sensor identified as indispensable regulator of epithelial homeostasis and barrier organ function. Molecular signaling cascade and target genes upon AHR activation and their contribution to cell and tissue function are however not fully understood. Multi-omics analyses using human skin keratinocytes revealed that, upon ligand activation, AHR binds open chromatin to induce expression of transcription factors (TFs), e.g., Transcription Factor AP-2α (TFAP2A), as a swift response to environmental stimuli. The terminal differentiation program including upregulation of barrier genes, filaggrin and keratins, was mediated by TFAP2A as a secondary response to AHR activation. The role of AHR-TFAP2A axis in controlling keratinocyte terminal differentiation for proper barrier formation was further confirmed using CRISPR/Cas9 in human epidermal equivalents. Overall, the study provides novel insights into the molecular mechanism behind AHR-mediated barrier function and potential novel targets for the treatment of skin barrier diseases.
