## Supplementary Data 3 for "The aryl hydrocarbon receptor regulates epidermal differentiation through transient activation of TFAP2A"

### Sheet: Sheet1
chr1	2362659	2362862
chr1	3398795	3399082
chr1	27866884	27867155
chr10	74081970	74082171
chr11	45951694	45951907
chr11	65683265	65683469
chr13	99095554	99095789
chr14	77385106	77385327
chr14	88237609	88237828
chr15	20306325	20306555
chr15	39683525	39683746
chr15	68132398	68132629
chr15	74934672	74934967
chr15	75018734	75019050
chr15	75055808	75056220
chr15	101253563	101254024
chr16	1075434	1075642
chr16	87823590	87823946
chr17	39780934	39781180
chr17	59481240	59481519
chr17	70627762	70627962
chr17	70657719	70657964
chr17	76702387	76702650
chr17	78695109	78695340
chr17	78830408	78830620
chr17	80291745	80291998
chr19	10056021	10056238
chr19	55959125	55959342
chr2	38304002	38304410
chr2	38323409	38323694
chr2	64870477	64870677
chr2	133023214	133023415
chr2	133025626	133025908
chr2	178128142	178128374
chr2	192352933	192353141
chr2	206830523	206830902
chr20	3792416	3792619
chr20	26189830	26190253
chr20	62719838	62720227
chr22	36725608	36725925
chr22	37844848	37845061
chr22	51082236	51082479
chr3	58369762	58370073
chr3	156533903	156534129
chr3	156534641	156535088
chr5	373864	374151
chr5	400012	400291
chr6	223731	223988
chr6	45665405	45665632
chr6	158185805	158186009
chr7	409085	409523
chr7	475850	476068
chr8	58127660	58127913
chr9	74398109	74398345
chr9	93893933	93894176
chr9	118858339	118858547
chrX	136520311	136520535
