## Supplementary Data 6 for "The aryl hydrocarbon receptor regulates epidermal differentiation through transient activation of TFAP2A"

### Sheet: offtargets_sgRNA208 - TFAP2A
# Name	CRISPR887208_SGM
# Sequence	TGTAGTCCCTGCGAGGATCCAGG
# Genome	hg19
# PAM	NGG
# Version	CRISPOR 4.99, 2022-01-30T10:48:58CET
# Results	http://crispor.org/crispor.py?batchId=x59X3UzR2fOqaFRmgrlG
guideSeq	offtargetSeq	mismatchPos	mismatchCount	mitOfftargetScore	cfdOfftargetScore	chrom	start	end	strand	locusDesc
TGTAGTCCCTGCGAGGATCCAGG	TGTAATCCCTGCAAAAATCCTGG	....*.......*.**....	4	0.0255229	0.752941	chr13	104718171	104718193	+	intergenic:ATP6V1G1P7-RPL7P45
TGTAGTCCCTGCGAGGATCCAGG	TGAAGTTCCTGAAAGGATCCAGG	..*...*....**.......	4	0.183455	0.382653	chr2	172899482	172899504	+	intron:METAP1D
TGTAGTCCCTGCGAGGATCCAGG	TGGAGACCCTGAGAGAATCCTGG	..*..*.....*...*....	4	0.0758809	0.309524	chr4	152540029	152540051	+	intron:FAM160A1
TGTAGTCCCTGCGAGGATCCAGG	TCTAGTCCCTGCAAGAATTCGGG	.*..........*..*..*.	4	0.0331988	0.294948	chr3	133267101	133267123	+	intergenic:RP11-91K8.2-SNORA33
TGTAGTCCCTGCGAGGATCCAGG	TGGAATCCTTGAGAGGATCCTGG	..*.*...*..*........	4	0.424071	0.270833	chr4	90438270	90438292	-	intergenic:GPRIN3-RP11-115D19.1
TGTAGTCCCTGCGAGGATCCAGG	GTTAATCCCTGCGGGGATCCTGG	**..*........*......	4	0.223972	0.246184	chr2	129008462	129008484	+	intron:HS6ST1
TGTAGTCCCTGCGAGGATCCAGG	TTTACTCCCAGCGTGGATCCAGG	.*..*....*...*......	4	0.206278	0.228571	chr3	138987267	138987289	-	intron:MRPS22
TGTAGTCCCTGCGAGGATCCAGG	TGTACACCCTGAGAGGATTCAGG	....**.....*......*.	4	0.140941	0.22449	chr6_cox_hap2	2686429	2686451	-	exon:HCG27
TGTAGTCCCTGCGAGGATCCAGG	TGTACACCCTGAGAGGATTCAGG	....**.....*......*.	4	0.140941	0.22449	chr6_ssto_hap7	2506601	2506623	-	exon:HCG27
TGTAGTCCCTGCGAGGATCCAGG	TGTACACCCTGAGAGGATTCAGG	....**.....*......*.	4	0.140941	0.22449	chr6_qbl_hap6	2467506	2467528	-	exon:HCG27
TGTAGTCCCTGCGAGGATCCAGG	TGTACACCCTGAGAGGATTCAGG	....**.....*......*.	4	0.140941	0.22449	chr6_mcf_hap5	2553673	2553695	-	exon:HCG27
TGTAGTCCCTGCGAGGATCCAGG	TGTACACCCTGAGAGGATTCAGG	....**.....*......*.	4	0.140941	0.22449	chr6_dbb_hap3	2468796	2468818	-	exon:HCG27
TGTAGTCCCTGCGAGGATCCAGG	TGTACACCCTGAGAGGATTCAGG	....**.....*......*.	4	0.140941	0.22449	chr6	31171659	31171681	-	exon:HCG27
TGTAGTCCCTGCGAGGATCCAGG	TGAAGACCCTGAGAGGATCAGGG	..*..*.....*.......*	4	0.193779	0.221088	chr6	33751598	33751620	+	intron:LEMD2
TGTAGTCCCTGCGAGGATCCAGG	GGTGGTCCATGCGAGGACCCCGG	*..*....*........*..	4	0.189614	0.21961	chr9	118389911	118389933	+	intergenic:DEC1-RP11-284G10.1
TGTAGTCCCTGCGAGGATCCAGG	TGTAGTCCATGCGTAGATCAAGG	........*....**....*	4	0.0145564	0.215126	chr8	87763747	87763769	-	intergenic:CNGB3-RP11-386D6.1
TGTAGTCCCTGCGAGGATCCAGG	TGTAGTCCCAGCGTGAACCCAGG	.........*...*.*.*..	4	0.00631458	0.195918	chr7	28267134	28267156	-	intron:JAZF1-AS1
TGTAGTCCCTGCGAGGATCCAGG	TGAAGTCCCTGGAAGGAACCAGG	..*........**....*..	4	0.0582615	0.19536	chr14	43553818	43553840	-	intergenic:RP11-16O13.1-RP11-88E18.1
TGTAGTCCCTGCGAGGATCCAGG	CGAGGTCCCGGCGAGGATCCAGG	*.**.....*..........	4	1.29925	0.191327	chr7	22705262	22705284	-	intergenic:AC002480.2-AC073072.5/IL6
TGTAGTCCCTGCGAGGATCCAGG	TTGAGTTCCTGAGAGGATCCTGG	.**...*....*........	4	0.474044	0.184659	chr22	28112816	28112838	-	intron:RP11-375H17.1
TGTAGTCCCTGCGAGGATCCAGG	TGTAGTCTCTACCAGGACCCAGG	.......*..*.*....*..	4	0.0602304	0.157895	chr12	88658880	88658902	-	intergenic:TMTC3-Y_RNA
TGTAGTCCCTGCGAGGATCCAGG	AGCAGTCCCTGAGAGGACCCTGG	*.*........*.....*..	4	0.150546	0.131195	chr12	2057937	2057959	-	intron:DCP1B
TGTAGTCCCTGCGAGGATCCAGG	GGTTGTCCCTGAGAGGATCTGGG	*..*.......*.......*	4	0.343144	0.130435	chr18	77628213	77628235	-	intron:KCNG2
TGTAGTCCCTGCGAGGATCCAGG	TGCAGTACCAGGGAGGATCCAGG	..*...*..*.*........	4	0.436594	0.122449	chr10	122688796	122688818	+	intron:RP11-95I16.2
TGTAGTCCCTGCGAGGATCCAGG	TGTTGGCCCTGAGGGGATCCCGG	...*.*.....*.*......	4	0.0634545	0.121212	chr9	117228943	117228965	-	intron:DFNB31
TGTAGTCCCTGCGAGGATCCAGG	TGTAGTCCCCATCAGGATCCTGG	.........****.......	4	0.127005	0.120918	chr1	234247652	234247674	+	intergenic:RAC1P7-RP4-799P18.2
TGTAGTCCCTGCGAGGATCCAGG	TGTAGTTCCTGGGAGAAGCCGGG	......*....*...*.*..	4	0.0162079	0.12037	chr2	172290724	172290746	+	exon:DCAF17/METTL8
TGTAGTCCCTGCGAGGATCCAGG	TGTGGTCCCTGAGTGGATCAGGG	...*.......*.*.....*	4	0.0484016	0.119048	chr3	58147748	58147770	-	intergenic:FLNB-FLNB-AS1/FLNB
TGTAGTCCCTGCGAGGATCCAGG	GGTGGTCCCTGGGAGGACCCTGG	*..*.......*.....*..	4	0.152684	0.113872	chr11	69253807	69253829	-	intron:AP000439.2
TGTAGTCCCTGCGAGGATCCAGG	TCTAGCCCCTCCCAGGATCCTGG	.*...*....*.*.......	4	0.185915	0.113571	chr11	119422929	119422951	+	intergenic:USP2-AS1-KRT8P7
TGTAGTCCCTGCGAGGATCCAGG	TATAGTCCCAGCTAGGATCAAGG	.*.......*..*......*	4	0.248589	0.108791	chr11	108356095	108356117	+	intron:KDELC2
TGTAGTCCCTGCGAGGATCCAGG	TGAGGTCCCTGAGAGGAGCCAGG	..**.......*.....*..	4	0.150546	0.106293	chr19	50426560	50426582	-	intergenic:NUP62-NUP62/IL4I1/ATF5
TGTAGTCCCTGCGAGGATCCAGG	TTTGGTGCCTGTGAGGATCCTGG	.*.*..*....*........	4	0.480774	0.100782	chr2	68846775	68846797	+	intron:APLF
TGTAGTCCCTGCGAGGATCCAGG	TGGAGTCACTGCCAGGAACCTGG	..*....*....*....*..	4	0.118418	0.0912281	chr17	73506104	73506126	-	intron:CASKIN2
TGTAGTCCCTGCGAGGATCCAGG	TGTACCCCCTGCCAGGATCTGGG	....**......*......*	4	0.154588	0.0902256	chr1	201681719	201681741	+	intergenic:IPO9-AS1-NAV1
TGTAGTCCCTGCGAGGATCCAGG	TTTCGTCCATGGGAGGATCCAGG	.*.*....*..*........	4	0.430092	0.0855615	chr8	46928960	46928982	+	intergenic:RP11-643N23.1-AC113134.1
TGTAGTCCCTGCGAGGATCCAGG	TATAGACCCTGCAAGGATGCAGG	.*...*......*.....*.	4	0.116775	0.0846154	chr10	87490104	87490126	-	intron:GRID1
TGTAGTCCCTGCGAGGATCCAGG	TGTCATCCGTGGGAGGATCCTGG	...**...*..*........	4	0.410318	0.0841581	chr12	38548373	38548395	-	intergenic:RP11-297L6.1-RNA5SP358
TGTAGTCCCTGCGAGGATCCAGG	TGGAGCCCCTGTGAGGAGCCTGG	..*..*.....*.....*..	4	0.0910806	0.0815851	chr11	46423832	46423854	-	intron:AMBRA1
TGTAGTCCCTGCGAGGATCCAGG	AGTAGTCCCTAGGAGGGTCCAGG	*.........**....*...	4	0.166453	0.0784314	chr7	109009031	109009053	+	intergenic:AC002386.1-AC073071.1
TGTAGTCCCTGCGAGGATCCAGG	TGGAGGCCCTGTGAGGATCACGG	..*..*.....*.......*	4	0.193779	0.0769231	chr16	87606072	87606094	-	intergenic:RP11-482M8.1-RP11-482M8.3/JPH3
TGTAGTCCCTGCGAGGATCCAGG	TGGAGCCCCTTCCAGGATCCAGG	..*..*....*.*.......	4	0.183312	0.0736106	chr1	20434123	20434145	-	intergenic:PLA2G5-PLA2G2D
TGTAGTCCCTGCGAGGATCCAGG	TTTAATCCCTGCAATGATCCAGG	.*..*.......*.*.....	4	0.155902	0.0727273	chr19	5685195	5685217	+	intergenic:HSD11B1L/RPL36-HSD11B1L
TGTAGTCCCTGCGAGGATCCAGG	TATAATCCCTGTGAGGCTCCAGG	.*..*......*....*...	4	0.299915	0.0696833	chr15	79609052	79609074	+	intron:TMED3
TGTAGTCCCTGCGAGGATCCAGG	TGTGGTGCCTGCGAGGACCACGG	...*..*..........*.*	4	0.0883863	0.0630252	chr17	74136638	74136660	+	exon:FOXJ1/RNF157-AS1
TGTAGTCCCTGCGAGGATCCAGG	TGTATTCCATGTGAGGACCCTGG	....*...*..*.....*..	4	0.0885664	0.0593407	chr3	2526162	2526184	+	intergenic:AC026882.1-CNTN4
TGTAGTCCCTGCGAGGATCCAGG	GGTAGTCCCTGAGGGGGTCCAGG	*..........*.*..*...	4	0.0446873	0.056266	chr2	134492665	134492687	+	intergenic:RN7SKP93-MGAT5
TGTAGTCCCTGCGAGGATCCAGG	TGTAGCCCCTGCCAGGAGACAGG	.....*......*....**.	4	0.021729	0.0546822	chr2	96900161	96900183	-	intergenic:STARD7/STARD7-AS1-STARD7-AS1
TGTAGTCCCTGCGAGGATCCAGG	TAGAGTCCCTGCGAGGACCTAGG	.**..............*.*	4	0.134786	0.0543956	chr15	99351860	99351882	-	intergenic:MIR4714-IGF1R
TGTAGTCCCTGCGAGGATCCAGG	TGAAGTCCCTGCAGGGGTCCAGG	..*.........**..*...	4	0.0329034	0.0542986	chr16	81552051	81552073	+	intron:CMIP
TGTAGTCCCTGCGAGGATCCAGG	AGTAGTACCTGTGAGGTTCCTGG	*.....*....*....*...	4	0.204842	0.0538462	chr1_gl000192_random	219049	219071	+	intergenic:AL360154.1-AC109135.1
TGTAGTCCCTGCGAGGATCCAGG	TGCAGTTCCTGGGAGGAGCCTGG	..*...*....*.....*..	4	0.102823	0.0515873	chr2	70844869	70844891	+	intron:ADD2
TGTAGTCCCTGCGAGGATCCAGG	TGGAGTCCCAGCAAGGATGCTGG	..*......*..*.....*.	4	0.175279	0.0494505	chr5	125737887	125737909	-	intron:GRAMD3
TGTAGTCCCTGCGAGGATCCAGG	TGTAGACCCTGTGAGGAGCTGGG	.....*.....*.....*.*	4	0.0365695	0.0466667	chr20	61683806	61683828	+	intron:LINC01056
TGTAGTCCCTGCGAGGATCCAGG	TTTGGTCCCAGCGAGGTTCCTGG	.*.*.....*......*...	4	0.561426	0.0454545	chr10	102794481	102794503	-	exon:SFXN3
TGTAGTCCCTGCGAGGATCCAGG	CATAGTCCCTGCCAGGTTCCAGG	**..........*...*...	4	0.235909	0.0407172	chr20	61943012	61943034	-	exon:COL20A1
TGTAGTCCCTGCGAGGATCCAGG	TGTAGTGCCTTGGAGGATCAGGG	......*...**.......*	4	0.116902	0.0402212	chr1	203025907	203025929	+	exon:PPFIA4
TGTAGTCCCTGCGAGGATCCAGG	TGTGATCCCTGCGTGGTTCCTGG	...**........*..*...	4	0.086229	0.0385185	chr16	395114	395136	-	intron:AXIN1
TGTAGTCCCTGCGAGGATCCAGG	TGCTTTCCCTGCCAGGATCCTGG	..***.......*.......	4	0.545938	0.0344498	chr12	85150952	85150974	+	intergenic:RP11-701B6.1-SLC6A15
TGTAGTCCCTGCGAGGATCCAGG	TGCAGGCCCTGCCAGGAGCCAGG	..*..*......*....*..	4	0.0716427	0.0343716	chr16	85428233	85428255	+	intergenic:RP11-680G10.1-AC092377.1
TGTAGTCCCTGCGAGGATCCAGG	TTTAGTCCCTGCCAGGAAGCTGG	.*..........*....**.	4	0.0378312	0.0223285	chr3	134474836	134474858	+	intron:EPHB1
TGTAGTCCCTGCGAGGATCCAGG	TGGAGTCCCTGCCAGGAGCTGGG	..*.........*....*.*	4	0.0493801	0.0210526	chr8	8368352	8368374	+	intergenic:CTA-398F10.2-CTD-3023L14.3
TGTAGTCCCTGCGAGGATCCAGG	TGGACTCCCTGCGAGGCTCTGGG	..*.*...........*..*	4	0.250638	0.0207983	chr2	96804929	96804951	-	intergenic:ASTL-DUSP2
TGTAGTCCCTGCGAGGATCCAGG	TGTGGTCCCTGTGAGGGGCCTGG	...*.......*....**..	4	0.055807	0.0197964	chr13	112189819	112189841	-	intergenic:TEX29-RP11-65D24.2
TGTAGTCCCTGCGAGGATCCAGG	TGTAGTCCCAGCTATGATACAGG	.........*..*.*...*.	4	0.0430498	0.0157434	chrY	19713290	19713312	-	intergenic:FAM224B-CLUHP1
TGTAGTCCCTGCGAGGATCCAGG	TGTAGTCCCAGCTATGATACAGG	.........*..*.*...*.	4	0.0430498	0.0157434	chrY	20466461	20466483	+	intergenic:CLUHP2-FAM224A
TGTAGTCCCTGCGAGGATCCAGG	TGTATTCCCTGTGTGGATGCAGG	....*......*.*....*.	4	0.0347111	0.0107692	chr9	141099080	141099102	+	intergenic:RP11-885N19.6-FAM157B
TGTAGTCCCTGCGAGGATCCAGG	TGTAGTCTCTGCCAGGATAGAGG	.......*....*.....**	4	0.0764124	0.00928793	chr1	83433878	83433900	+	intergenic:RP4-601K24.1-RP11-170N11.1
TGTAGTCCCTGCGAGGATCCAGG	TTTAGTCCCTGCTACGTTCCAGG	.*..........*.*.*...	4	0.0632235	0.00694215	chr14	88421827	88421849	+	intergenic:FAM35CP-GALC
TGTAGTCCCTGCGAGGATCCAGG	TGTAGTCCCAGCTATGGTCCAGG	.........*..*.*.*...	4	0.0501973	0.00648259	chr7	68627015	68627037	-	intergenic:RNU6-832P-RP11-3P22.1
TGTAGTCCCTGCGAGGATCCAGG	TGTGGTCCCTCCGAGGCTGCTGG	...*......*.....*.*.	4	0.10657	0.00590861	chr6	170446905	170446927	-	intergenic:RP1-182D15.2-RP11-302L19.1
TGTAGTCCCTGCGAGGATCCAGG	TGTGGTCCCTGCCAGGCTGCAGG	...*........*...*.*.	4	0.0743113	0.00580495	chr17	74944707	74944729	+	exon:MGAT5B/RP11-87G24.3
TGTAGTCCCTGCGAGGATCCAGG	TGTAGTCCCAGTGAGTAGCCGGG	.........*.*...*.*..	4	0.0208508	0	chr1	155073290	155073312	+	intergenic:EFNA3-Y_RNA
TGTAGTCCCTGCGAGGATCCAGG	TGCAGTCCCTGGGAGCATGCAGG	..*........*...*..*.	4	0.0416153	0	chr18	22557025	22557047	+	intron:RP11-958F21.1
TGTAGTCCCTGCGAGGATCCAGG	TGTAGTCCCTGCTAGTGGCCAGG	............*..***..	4	0.00655463	0	chr4	126689723	126689745	+	intergenic:RP11-399F2.2-RP11-318I4.1
TGTAGTCCCTGCGAGGATCCAGG	TGTAGTCCCTGCTAGTAGCAGGG	............*..*.*.*	4	0.00742585	0	chr4	82355326	82355348	-	intron:RASGEF1B
TGTAGTCCCTGCGAGGATCCAGG	TGTTGTCCCTGCTATCATCCTGG	...*........*.**....	4	0.0268152	0	chr1	177051394	177051416	-	intron:ASTN1
TGTAGTCCCTGCGAGGATCCAGG	TGGGGTCCCTGCGAGCATCTGGG	..**...........*...*	4	0.111973	0	chr19	1147053	1147075	-	intron:SBNO2
TGTAGTCCCTGCGAGGATCCAGG	AGTAGTCCCAGCAAGCATCCTGG	*........*..*..*....	4	0.097067	0	chr10	103830445	103830467	+	intergenic:HPS6-RP11-302K17.3
TGTAGTCCCTGCGAGGATCCAGG	TGTAAGCCCTGCGGGCATCCAGG	....**.......*.*....	4	0.0221833	0	chr16	138155	138177	-	intergenic:NPRL3/MPG-NPRL3/Z69720.2
TGTAGTCCCTGCGAGGATCCAGG	TGTGGTCCCTGTGAGCAGCCGGG	...*.......*...*.*..	4	0.0249319	0	chr8	28017928	28017950	+	exon:ELP3
TGTAGTCCCTGCGAGGATCCAGG	TGTAGTCCGTGGCAGTATCCAGG	........*..**..*....	4	0.0273124	0	chr12	105154121	105154143	-	exon:CHST11
TGTAGTCCCTGCGAGGATCCAGG	TGAAGACCCTGAGAGCATCCTGG	..*..*.....*...*....	4	0.0758809	0	chr11	126073255	126073277	-	exon:RPUSD4

### Sheet: offtargets_sgRNA200 - TFAP2A
# Name	CRISPR887200_SGM
# Sequence	GGAGTAAGGATCTTGCGACTGGG
# Genome	hg19
# PAM	NGG
# Version	CRISPOR 4.99, 2022-01-30T10:58:47CET
# Results	http://crispor.org/crispor.py?batchId=x59X3UzR2fOqaFRmgrlG
guideSeq	offtargetSeq	mismatchPos	mismatchCount	mitOfftargetScore	cfdOfftargetScore	chrom	start	end	strand	locusDesc
GGAGTAAGGATCTTGCGACTGGG	GGAATAGGGTTCTTACGACTTGG	...*..*..*....*.....	4	0.241196	0.52758	chr2	179961834	179961856	+	intergenic:CCDC141-SESTD1
GGAGTAAGGATCTTGCGACTGGG	AGAGTAAGGTTGTTGAGACTTGG	*........*.*...*....	4	0.123403	0.352941	chr9	24594831	24594853	+	intergenic:RP11-20A20.2-AL157830.1
GGAGTAAGGATCTTGCGACTGGG	GAAGTAAGGAATTTGCAACTTGG	.*........**....*...	4	0.166453	0.318935	chr21	30333817	30333839	+	exon:LTN1
GGAGTAAGGATCTTGCGACTGGG	GGTGGAAGGATCATGAGACTAGG	..*.*.......*..*....	4	0.0986559	0.31276	chr16	23829022	23829044	+	intergenic:CHP2-PRKCB
GGAGTAAGGATCTTGCGACTGGG	AGGGTAAGGATCTTGAGACAAGG	*.*............*...*	4	0.118281	0.309375	chr1	211428588	211428610	+	intergenic:AC092017.1-RCOR3
GGAGTAAGGATCTTGCGACTGGG	GAGGTAAGGATCTTGAGACAGGG	.**............*...*	4	0.118281	0.290865	chr3	24488350	24488372	+	intergenic:RPL31P20-THRB-IT1
GGAGTAAGGATCTTGCGACTGGG	GGAGTTGGTATCTTGAGACTCGG	.....**.*......*....	4	0.06213	0.268908	chr15	61644577	61644599	+	intron:RP11-507B12.2
GGAGTAAGGATCTTGCGACTGGG	GGAGCAAGGGTCTTGCAGCTGGG	....*....*......**..	4	0.104468	0.207407	chr7	112378772	112378794	-	intergenic:MIPEPP1-TMEM168
GGAGTAAGGATCTTGCGACTGGG	GGAGTAAGGATGAAGAGACTGGG	...........***.*....	4	0.00636771	0.190476	chr6	146066568	146066590	-	intergenic:EPM2A/RP3-466P17.1/RP3-466P17.2-FBXO30
GGAGTAAGGATCTTGCGACTGGG	GGAGTACATATCATGCGACTTGG	......***...*.......	4	0.220438	0.161538	chr10	28477368	28477390	-	intron:MPP7
GGAGTAAGGATCTTGCGACTGGG	GGAGTATGAATCTTGAGACATGG	......*.*......*...*	4	0.0449918	0.158203	chr3	192200453	192200475	+	intergenic:FGF12-FGF12-AS2
GGAGTAAGGATCTTGCGACTGGG	GGAGACAGGATCTTGAGACATGG	....**.........*...*	4	0.0687056	0.127841	chr8	41799431	41799453	+	intron:KAT6A
GGAGTAAGGATCTTGCGACTGGG	GGAATATGGATCTTGTAACTAGG	...*..*........**...	4	0.0679855	0.113077	chr2	80989755	80989777	+	intron:AC084193.1
GGAGTAAGGATCTTGCGACTGGG	GGAGCATGGATCGTGCAACTTGG	....*.*.....*...*...	4	0.152967	0.106522	chr8	6762300	6762322	+	intergenic:GS1-24F4.1-DEFA6
GGAGTAAGGATCTTGCGACTGGG	GAACTAAGGAACTTGTGACTTGG	.*.*......*....*....	4	0.143492	0.103376	chr6	314828	314850	+	intron:DUSP22
GGAGTAAGGATCTTGCGACTGGG	GGGGTAAGGTTCTTGCACCTGGG	..*......*......**..	4	0.108499	0.0958606	chr1	205887948	205887970	-	exon:SLC26A9
GGAGTAAGGATCTTGCGACTGGG	GGAGCAAGGATTTTGCACCTCGG	....*......*....**..	4	0.055807	0.0957265	chr2	137009810	137009832	-	intergenic:HNRNPKP2-UBBP1
GGAGTAAGGATCTTGCGACTGGG	GGAAGAAGGATTTTGTGACTTGG	...**......*...*....	4	0.127204	0.095432	chr3	64010333	64010355	+	intergenic:PSMD6-RP11-129B22.1
GGAGTAAGGATCTTGCGACTGGG	GGATTAAGGATCTTGAGATAGGG	...*...........*..**	4	0.0357723	0.0944056	chr3	54252970	54252992	-	intron:CACNA2D3
GGAGTAAGGATCTTGCGACTGGG	GGAGGAAGGAGGCTGCGACTTGG	....*.....***.......	4	0.144239	0.0898246	chr13	110101152	110101174	+	intergenic:LINC00399-LINC00676
GGAGTAAGGATCTTGCGACTGGG	GGTGGAAGGAGGTTGCGACTAGG	..*.*.....**........	4	0.385204	0.0803137	chr4	78078851	78078873	+	intron:CCNG2
GGAGTAAGGATCTTGCGACTGGG	GAAGTAAGAATCTTGTGAATGGG	.*......*......*..*.	4	0.0524146	0.0717305	chr7	46459391	46459413	+	intergenic:AC092657.2-AC004869.3
GGAGTAAGGATCTTGCGACTGGG	GAAGTTAGGATCTTGCTATTTGG	.*...*..........*.*.	4	0.116171	0.069738	chr15	94151419	94151441	+	intergenic:RP11-739G5.1-CTD-3049M7.1
GGAGTAAGGATCTTGCGACTGGG	GAAGTAAGGATCTTGAGATGGGG	.*.............*..**	4	0.0377877	0.0689175	chr18	8491385	8491407	+	intron:THEMIS3P
GGAGTAAGGATCTTGCGACTGGG	TGATTAAGGATCTTGCGGTTGGG	*..*.............**.	4	0.103262	0.0671329	chr8	140293575	140293597	+	intergenic:CTD-2534J5.1-RP11-398H6.1
GGAGTAAGGATCTTGCGACTGGG	TGATTAAGGATCTTGAGACGGGG	*..*...........*...*	4	0.119961	0.0641711	chr22	46849910	46849932	+	intron:CELSR1
GGAGTAAGGATCTTGCGACTGGG	GGAGGAGGGATGTTGTGACTGGG	....*.*....*...*....	4	0.0826932	0.0617798	chr12	109069969	109069991	+	intergenic:RNU7-169P-CORO1C
GGAGTAAGGATCTTGCGACTGGG	GAAGTAAGCATTTTGCTACTGGG	.*......*..*....*...	4	0.183248	0.0613336	chr6	66234285	66234307	+	intron:EYS
GGAGTAAGGATCTTGCGACTGGG	GGAGCAAGGATCTTGCTAAATGG	....*...........*.**	4	0.0800718	0.0602679	chr4	41048646	41048668	+	intron:APBB2
GGAGTAAGGATCTTGCGACTGGG	GGAGTTAGAAGCTTGTGACTGGG	.....*..*.*....*....	4	0.0504863	0.0565149	chr5	177533220	177533242	-	intergenic:RP11-889L3.1-N4BP3
GGAGTAAGGATCTTGCGACTGGG	GGAGTATGTTTCTTGCTACTGGG	......*.**......*...	4	0.211708	0.0514706	chr9	19800820	19800842	+	intergenic:SLC24A2-AL158077.1
GGAGTAAGGATCTTGCGACTGGG	AGAGTAAGGATCCTGTCACTTGG	*...........*..**...	4	0.0405763	0.0514408	chr12	58927205	58927227	+	intergenic:RP11-340M11.1-RP11-362K2.2
GGAGTAAGGATCTTGCGACTGGG	GGAGTAAGGATATTTAGTCTCGG	...........*..**.*..	4	0.00606735	0.0510204	chr6	46252000	46252022	+	intron:RCAN2
GGAGTAAGGATCTTGCGACTGGG	GGAGGAAGGAGCTTGAGCCTAGG	....*.....*....*.*..	4	0.0281244	0.0487619	chr20	54310561	54310583	-	intergenic:RP5-1010E17.1-CBLN4
GGAGTAAGGATCTTGCGACTGGG	TGACTAAGGATCTTGCGATGGGG	*..*..............**	4	0.219696	0.0431195	chr9	36877842	36877864	+	intergenic:MIR4540-PAX5
GGAGTAAGGATCTTGCGACTGGG	GGATTAAGGATAATGCCACTAGG	...*.......**...*...	4	0.11019	0.0423106	chr3	159806627	159806649	-	intergenic:LINC01100-BRD7P2
GGAGTAAGGATCTTGCGACTGGG	GGGGAAAGGATGTTGTGACTGGG	..*.*......*...*....	4	0.125423	0.0417854	chr4	79718069	79718091	+	intergenic:BMP2K-MIR5096
GGAGTAAGGATCTTGCGACTGGG	GGAGAAAGTATCTTGTGAATTGG	....*...*......*..*.	4	0.0497607	0.0351648	chr12	102380771	102380793	-	intergenic:RP11-554E23.3-DRAM1
GGAGTAAGGATCTTGCGACTGGG	TGAGAACGGATCTTGGGACTGGG	*...*.*........*....	4	0.186004	0.0336538	chr12	55052478	55052500	-	intergenic:DCD-RP11-850F7.7
GGAGTAAGGATCTTGCGACTGGG	GGAGTAAGGAGCCTGCTGCTGGG	..........*.*...**..	4	0.0221225	0.0315789	chr1	228478495	228478517	-	intron:OBSCN
GGAGTAAGGATCTTGCGACTGGG	GGAGTCAGGATCCTGGGACAGGG	.....*......*..*...*	4	0.0252428	0.0310545	chr19	43097272	43097294	+	intron:CEACAM8
GGAGTAAGGATCTTGCGACTGGG	GGAGTCAGGATCCTGGGACAGGG	.....*......*..*...*	4	0.0252428	0.0310545	chr19	42108274	42108296	-	intron:CEACAMP3
GGAGTAAGGATCTTGCGACTGGG	GGATTAAGGATCTTGAGAGATGG	...*...........*..**	4	0.0357723	0.0255682	chr1	68495240	68495262	-	intron:GNG12-AS1
GGAGTAAGGATCTTGCGACTGGG	GGAGTCAGTATCTAGGGACTGGG	.....*..*....*.*....	4	0.013554	0.023088	chr7	131935617	131935639	-	intergenic:PLXNA4-AC018643.4
GGAGTAAGGATCTTGCGACTGGG	GGAATAAGGATTTTGCCCCTAGG	...*.......*....**..	4	0.055807	0.0217195	chr10	49502261	49502283	-	intergenic:RP11-542E6.3-MAPK8
GGAGTAAGGATCTTGCGACTGGG	TGATTAAGGATCTTGTGACGGGG	*..*...........*...*	4	0.119961	0.019745	chr3	8856669	8856691	+	intron:CAV3
GGAGTAAGGATCTTGCGACTGGG	GGAGTAAGGATTCTTTGACTGGG	...........**.**....	4	0.0114533	0.0186858	chrX	7162153	7162175	+	intron:STS
GGAGTAAGGATCTTGCGACTGGG	GGATTAAGTATCTAGGGACTGGG	...*....*....*.*....	4	0.0235376	0.0184704	chr1	17722475	17722497	+	intron:PADI6
GGAGTAAGGATCTTGCGACTGGG	GGGGTACGGGTCTTGCGACCAGG	..*...*..*.........*	4	0.409511	0.0135031	chr15	56050846	56050868	-	intergenic:RP11-291H24.1-AC009997.1
GGAGTAAGGATCTTGCGACTGGG	GGTGGAAGGATCTTGGGCCTGGG	..*.*..........*.*..	4	0.0526301	0.0132385	chr21	24183156	24183178	+	intergenic:RN7SL609P-AP000949.1
GGAGTAAGGATCTTGCGACTGGG	GGAGAGAGGATCTTGGCACTGGG	....**.........**...	4	0.0602214	0.0129282	chr2	6336436	6336458	+	intergenic:LINC01105-AC017053.1
GGAGTAAGGATCTTGCGACTGGG	GGAGTTAGGATCGTCCGCCTGGG	.....*......*.*..*..	4	0.0184869	0.00967976	chr16	81214488	81214510	+	intron:PKD1L2
GGAGTAAGGATCTTGCGACTGGG	GGATTAAGGATCTTGTGATGGGG	...*...........*..**	4	0.0357723	0.00911306	chr1	22842183	22842205	-	intron:ZBTB40
GGAGTAAGGATCTTGCGACTGGG	GGAGCAAGGAGCTTTGGACTAGG	....*.....*...**....	4	0.0366026	0.00879121	chr4	5821744	5821766	+	intergenic:EVC-CRMP1
GGAGTAAGGATCTTGCGACTGGG	GGAGTAAGGAACTTGGGAGAGGG	..........*....*..**	4	0.01794	0.00811298	chr12	39039279	39039301	-	intergenic:RP11-804F13.1-CPNE8
GGAGTAAGGATCTTGCGACTGGG	GGAGTCAGGATGTTGTGAGTTGG	.....*.....*...*..*.	4	0.0242419	0.00777001	chr14	72785687	72785709	-	intergenic:Y_RNA-RGS6
GGAGTAAGGATCTTGCGACTGGG	GAAGTAAAGATCTGGGGACTGGG	.*.....*.....*.*....	4	0.0385231	0	chr16	69776858	69776880	-	intergenic:NOB1/CTD-2033A16.3-NOB1
GGAGTAAGGATCTTGCGACTGGG	GGAGTTAGGAACTGGGGACTTGG	.....*....*..*.*....	4	0.0123117	0	chr10	29757891	29757913	-	exon:PTCHD3P1
GGAGTAAGGATCTTGCGACTGGG	AGAGTAGGGATCTGGGGACTGGG	*.....*......*.*....	4	0.0277145	0	chr7	81102407	81102429	+	intergenic:AC008163.6-AC008163.4
GGAGTAAGGATCTTGCGACTGGG	GGAGTCAGGATTTGGGGACTCGG	.....*.....*.*.*....	4	0.0109142	0	chr19	51223240	51223262	-	intergenic:SHANK1-CLEC11A
GGAGTAAGGATCTTGCGACTGGG	GGAGTAGTGATGTGGCGACTTGG	......**...*.*......	4	0.0683418	0	chr10	118720202	118720224	+	intron:KIAA1598
GGAGTAAGGATCTTGCGACTGGG	GGAGTGAGGAACTGGTGACTGGG	.....*....*..*.*....	4	0.0123117	0	chr2	103281038	103281060	+	intron:SLC9A2

### Sheet: offtargets_sgRNA378 - AHR
# Name	CRISPR980378_SGM
# Sequence	CCTTCCAAGCGGCATAGAGACCG
# Genome	hg19
# PAM	NGG
# Version	CRISPOR 4.99, 2022-08-25T12:07:16CEST
# Results	http://crispor.org/crispor.py?batchId=HIdR4jFU7C9id6xR2cat
guideSeq	offtargetSeq	mismatchPos	mismatchCount	mitOfftargetScore	cfdOfftargetScore	chrom	start	end	strand	locusDesc
CGGTCTCTATGCCGCTTGGAAGG	TGGTCTCCATGCCCCTTGTATGG	*......*.....*....*.	4	0.0785004	0.285714	chr5	73859460	73859482	-	intergenic:CTC-419K13.1-ENC1
CGGTCTCTATGCCGCTTGGAAGG	CTGTTTCCATGCCGCTTTGACGG	.*..*..*.........*..	4	0.310333	0.269972	chr16	12396053	12396075	-	intergenic:ACA64-SNX29
CGGTCTCTATGCCGCTTGGAAGG	CGGTCCCGGTGTCGCTTGGAGGG	.....*.**..*........	4	0.248242	0.239316	chr5	353876	353898	-	exon:AHRR/PDCD6
CGGTCTCTATGCCGCTTGGAAGG	AGGTCTTTTTGCCCCTTGGATGG	*.....*.*....*......	4	0.0934662	0.208929	chr2	197203861	197203883	-	intron:HECW2
CGGTCTCTATGCCGCTTGGAAGG	CGGTCCCCAGGCAGCTTGGAAGG	.....*.*.*..*.......	4	0.294334	0.174825	chr2	201520495	201520517	+	intron:AOX1
CGGTCTCTATGCCGCTTGGAAGG	TGGTCTCCATGCTGCTTGGCAGG	*......*....*......*	4	0.269912	0.159091	chr1	169699624	169699646	+	exon:SELE
CGGTCTCTATGCCGCTTGGAAGG	CGGACTCCAGGCCGCTTTGATGG	...*...*.*.......*..	4	0.271345	0.15873	chr21	39748754	39748776	-	intergenic:AP001422.3-ERG
CGGTCTCTATGCCGCTTGGAAGG	CCTTCTCCATGCCCCTTGGATGG	.**....*.....*......	4	0.220836	0.148352	chr7	27979203	27979225	+	intron:JAZF1
CGGTCTCTATGCCGCTTGGAAGG	CAGCCTCTCTGCCCCTTGGATGG	.*.*....*....*......	4	0.136847	0.134084	chr4	153940376	153940398	-	intergenic:FHDC1-RP11-285C1.2
CGGTCTCTATGCCGCTTGGAAGG	CTATCTCCATGCCTCTTGGAGGG	.**....*.....*......	4	0.220836	0.127273	chr4	58296380	58296402	-	intron:RP11-319E12.1
CGGTCTCTATGCCGCTTGGAAGG	CAGTCTCTCTGCAGCCTGGAAGG	.*......*...*..*....	4	0.0611346	0.123979	chr8	8699174	8699196	-	intron:MFHAS1
CGGTCTCTATGCCGCTTGGAAGG	TGGTCTCTCTTCCGCTAGGATGG	*.......*.*.....*...	4	0.206713	0.117216	chr12	106429761	106429783	-	intergenic:ST13P3-RP11-114F10.2
CGGTCTCTATGCCGCTTGGAAGG	CGGTCTGGATGCCGCCTGCAGGG	......**.......*..*.	4	0.0556245	0.103133	chr8	26445245	26445267	-	intron:DPYSL2
CGGTCTCTATGCCGCTTGGAAGG	TGGTCTCTTTTGCGCTTGGATGG	*.......*.**........	4	0.238701	0.102564	chr11	33094586	33094608	-	exon:TCP11L1
CGGTCTCTATGCCGCTTGGAAGG	CGGTCTCTATGCTGAATGGTTGG	............*.**...*	4	0.0101537	0.0848485	chr1	43895362	43895384	-	exon:SZT2
CGGTCTCTATGCCGCTTGGAAGG	CGGTATCTATGTAGCTTGAATGG	....*......**.....*.	4	0.0901557	0.0845309	chr12	45692531	45692553	-	intron:ANO6
CGGTCTCTATGCCGCTTGGAAGG	CAGTCTCCATGCAGCTGGGACGG	.*.....*....*...*...	4	0.235909	0.0382875	chr2	129286312	129286334	-	intergenic:ISCA1P6-AC012451.1
CGGTCTCTATGCCGCTTGGAAGG	AGGTCTTTATGCTGTTTGGAAGG	*.....*.....*.*.....	4	0.106481	0.0379167	chr4	169437458	169437480	-	intergenic:PALLD-DDX60L
CGGTCTCTATGCCGCTTGGAAGG	CAGTCCCTATGCCGCTGGGCAGG	.*...*..........*..*	4	0.162453	0.0205677	chr21	46033912	46033934	-	intergenic:KRTAP10-8-KRTAP10-9
CGGTCTCTATGCCGCTTGGAAGG	AGGTCTCTCTGCAGTTTGGAAGG	*.......*...*.*.....	4	0.0952563	0.014652	chr6	997476	997498	+	intergenic:RP5-1077H22.1-RP5-856G1.1
CGGTCTCTATGCCGCTTGGAAGG	CGGTCTCTGTGGGGCGTGGACGG	........*..**..*....	4	0.0273124	0.013986	chr1	4552476	4552498	+	intergenic:RP5-1166F10.1-RP1-37J18.1
CGGTCTCTATGCCGCTTGGAAGG	CGGTGTCTCTGCGGGTTGGAAGG	....*...*...*.*.....	4	0.0906656	0.00233766	chr12	54366434	54366456	+	intergenic:HOTAIR-HOXC11
CGGTCTCTATGCCGCTTGGAAGG	CGTTCTCTATGCGGTTTGGCGGG	..*.........*.*....*	4	0.0675198	0.00103306	chr20	39315667	39315689	+	exon:MAFB
