## Supplementary Data 4 for "The aryl hydrocarbon receptor regulates epidermal differentiation through transient activation of TFAP2A"

### Sheet: TCDD-siCtrl vs TCDD-siTFAP2A
		differential expression siTFAP2A + TCDD over siControl + TCDD
gene	hgnc_symbol	log2FC	fold change	p-value	adjusted p-value	Cluster_figure1d	ERG/ LRG	Cluster_figure4c
ENSG00000167768	KRT1	-1.44406	0.367531	2.57402e-87	3.17917e-83	c6	NA	c4
ENSG00000145824	CXCL14	-2.01174	0.247973	1.75753e-61	1.08536e-57	c3	NA	c1
ENSG00000134765	DSC1	-1.24283	0.422542	3.76634e-60	1.5506e-56	c8	NA	c4
ENSG00000101311	FERMT1	-0.919741	0.528604	3.6079e-40	1.11403e-36	c5	LRG	c4
ENSG00000125998	FAM83C	-1.29757	0.40681	7.65809e-32	1.8917e-28	c8	NA	c4
ENSG00000143546	S100A8	-0.8176	0.567385	2.70806e-31	5.57455e-28	c8	NA	c4
ENSG00000203783	PRR9	-1.34057	0.394864	1.62773e-30	2.87201e-27	c5	LRG	c4
ENSG00000143375	CGN	1.36278	2.5718	3.86571e-30	5.96817e-27	NA	NA	NA
ENSG00000103044	HAS3	-0.758564	0.591084	2.36852e-26	3.25039e-23	c3	NA	c4
ENSG00000159450	TCHH	-0.822629	0.565411	2.52949e-23	3.12417e-20	NA	NA	NA
ENSG00000170421	KRT8	1.56593	2.96069	4.36937e-23	4.90601e-20	c3	NA	c2
ENSG00000104687	GSR	1.07955	2.11337	1.05116e-22	1.08191e-19	c1	NA	c2
ENSG00000165474	GJB2	-0.657589	0.633937	1.4541e-22	1.38151e-19	c4	ERG	c4
ENSG00000163464	CXCR1	-1.0765	0.474178	3.05487e-20	2.69505e-17	c3	NA	c4
ENSG00000105141	CASP14	-0.739896	0.598782	8.89443e-20	7.32368e-17	c4	ERG	NA
ENSG00000111012	CYP27B1	-1.87273	0.273056	2.1592e-19	1.66677e-16	c3	NA	c4
ENSG00000163513	TGFBR2	0.629626	1.54716	2.56689e-18	1.86492e-15	c3	NA	c2
ENSG00000189182	KRT77	-1.7272	0.302037	3.03649e-18	2.08354e-15	c8	NA	NA
ENSG00000023445	BIRC3	1.19736	2.29319	6.70281e-18	4.35718e-15	c8	NA	NA
ENSG00000188508	KRTDAP	-0.605348	0.657313	1.16869e-17	7.21722e-15	c5	LRG	c4
ENSG00000136153	LMO7	0.670188	1.59128	7.75727e-17	4.56238e-14	c6	NA	c3
ENSG00000152137	HSPB8	0.736107	1.66567	1.88577e-16	1.05869e-13	c6	NA	NA
ENSG00000159871	LYPD5	-0.737863	0.599627	2.72989e-16	1.46595e-13	c8	NA	c4
ENSG00000170465	KRT6C	-0.527168	0.693916	3.80971e-16	1.96057e-13	c5	LRG	c4
ENSG00000143631	FLG	-0.508222	0.703088	6.40933e-16	3.16647e-13	c5	LRG	c4
ENSG00000013588	GPRC5A	0.854621	1.80828	4.46326e-15	2.12022e-12	c3	NA	NA
ENSG00000135318	NT5E	0.608152	1.5243	8.16754e-15	3.7362e-12	c3	NA	c3
ENSG00000159337	PLA2G4D	-1.0272	0.490663	2.20892e-14	9.74371e-12	c8	NA	c4
ENSG00000188089	PLA2G4E	-0.799847	0.57441	3.33049e-14	1.41844e-11	c5	LRG	c4
ENSG00000120708	TGFBI	-0.510443	0.702007	5.40634e-14	2.22579e-11	c3	NA	NA
ENSG00000188293	IGFL1	-0.785336	0.580217	7.43678e-14	2.96296e-11	c5	LRG	c4
ENSG00000105825	TFPI2	0.846932	1.79867	1.44783e-13	5.58817e-11	c2	NA	c3
ENSG00000105427	CNFN	-0.674304	0.626635	2.5173e-13	9.42158e-11	c5	LRG	NA
ENSG00000134760	DSG1	-0.555258	0.680535	2.9281e-13	1.06368e-10	c5	LRG	c4
ENSG00000166033	HTRA1	-0.692932	0.618596	5.36493e-13	1.89321e-10	c8	NA	NA
ENSG00000214193	SH3D21	-0.792895	0.577185	6.32762e-13	2.1709e-10	c4	ERG	NA
ENSG00000240386	LCE1F	1.06911	2.09813	6.71172e-13	2.24044e-10	NA	NA	NA
ENSG00000100234	TIMP3	0.616368	1.53301	7.38684e-13	2.40092e-10	c3	NA	c2
ENSG00000153292	ADGRF1	0.724984	1.65288	8.13362e-13	2.57585e-10	c5	LRG	c3
ENSG00000204866	IGFL2	-0.645457	0.63929	9.202e-13	2.84135e-10	c8	NA	c4
ENSG00000181019	NQO1	-0.500513	0.706855	1.18647e-12	3.57416e-10	c6	NA	c4
ENSG00000203786	KPRP	0.697392	1.62157	1.67068e-12	4.88884e-10	NA	NA	NA
ENSG00000171345	KRT19	1.07359	2.10466	1.70205e-12	4.88884e-10	c8	NA	NA
ENSG00000163395	IGFN1	-1.08257	0.472186	2.05084e-12	5.75681e-10	NA	NA	NA
ENSG00000115306	SPTBN1	0.440412	1.35699	2.30997e-12	6.34008e-10	c7	NA	c2
ENSG00000160862	AZGP1	0.733638	1.66283	3.35696e-12	9.01343e-10	NA	NA	NA
ENSG00000121742	GJB6	-0.58816	0.665191	7.03284e-12	1.84814e-09	c5	LRG	c4
ENSG00000168453	HR	-0.65102	0.63683	7.23191e-12	1.86086e-09	c4	ERG	c4
ENSG00000021355	SERPINB1	0.611279	1.52761	8.10756e-12	2.0436e-09	c5	LRG	c3
ENSG00000154734	ADAMTS1	0.468435	1.38361	9.30407e-12	2.29829e-09	c3	NA	c2
ENSG00000121552	CSTA	-0.518099	0.698292	1.29124e-11	3.06693e-09	c8	NA	c4
ENSG00000137440	FGFBP1	-0.455151	0.729434	1.28226e-11	3.06693e-09	c5	LRG	c4
ENSG00000167723	TRPV3	-0.606567	0.656758	1.92069e-11	4.47593e-09	c3	NA	c4
ENSG00000115590	IL1R2	-1.22971	0.426403	5.32388e-11	1.21769e-08	c5	LRG	c4
ENSG00000135919	SERPINE2	-0.471814	0.721057	6.36487e-11	1.42932e-08	c7	NA	c1
ENSG00000164442	CITED2	0.65804	1.57794	6.75538e-11	1.48992e-08	NA	NA	NA
ENSG00000186395	KRT10	-0.4902	0.711926	1.3583e-10	2.94323e-08	c6	NA	NA
ENSG00000197506	SLC28A3	-0.688081	0.620679	1.59946e-10	3.40603e-08	c8	NA	c4
ENSG00000136542	GALNT5	1.01562	2.02178	2.39546e-10	5.01464e-08	c8	NA	NA
ENSG00000153012	LGI2	-0.702101	0.614676	2.72236e-10	5.60398e-08	c3	NA	NA
ENSG00000162545	CAMK2N1	0.51154	1.42557	2.84253e-10	5.6786e-08	c3	NA	c3
ENSG00000146674	IGFBP3	0.733517	1.66269	2.85057e-10	5.6786e-08	c4	ERG	c2
ENSG00000074181	NOTCH3	-0.578004	0.66989	2.9806e-10	5.8434e-08	c4	ERG	c4
ENSG00000109861	CTSC	0.468071	1.38326	4.45823e-10	8.60368e-08	c3	NA	c3
ENSG00000119986	AVPI1	0.684689	1.60736	4.81299e-10	9.14543e-08	c8	NA	c2
ENSG00000137203	TFAP2A	-0.45361	0.730213	6.22623e-10	1.16515e-07	c4	ERG	NA
ENSG00000196562	SULF2	-0.51853	0.698083	6.35959e-10	1.17235e-07	c3	NA	c1
ENSG00000163993	S100P	0.722412	1.64994	6.50793e-10	1.18205e-07	c8	NA	NA
ENSG00000100033	PRODH	-0.968589	0.511006	7.63349e-10	1.36639e-07	c8	NA	NA
ENSG00000122359	ANXA11	0.450193	1.36622	8.14333e-10	1.41659e-07	c4	ERG	NA
ENSG00000106278	PTPRZ1	-0.575208	0.67119	8.06106e-10	1.41659e-07	c2	NA	c4
ENSG00000185499	MUC1	0.966076	1.95352	8.47927e-10	1.45455e-07	NA	NA	NA
ENSG00000155366	RHOC	0.48919	1.40366	1.19308e-09	2.0186e-07	c3	NA	NA
ENSG00000184148	SPRR4	-0.810942	0.57001	1.28088e-09	2.13785e-07	c2	NA	c4
ENSG00000145685	LHFPL2	0.445298	1.3616	1.82484e-09	3.00515e-07	c8	NA	NA
ENSG00000143322	ABL2	0.399759	1.31929	2.02649e-09	3.29331e-07	c6	NA	c3
ENSG00000115758	ODC1	0.416608	1.33479	2.19661e-09	3.52342e-07	c5	LRG	c3
ENSG00000079385	CEACAM1	0.873979	1.83271	2.91167e-09	4.55293e-07	NA	NA	NA
ENSG00000135048	CEMIP2	-0.462899	0.725527	2.91217e-09	4.55293e-07	c4	ERG	c4
ENSG00000183742	MACC1	0.57222	1.48681	3.0598e-09	4.72395e-07	c6	NA	c3
ENSG00000166250	CLMP	-0.616593	0.652209	3.1561e-09	4.81247e-07	c5	LRG	c4
ENSG00000018236	CNTN1	-0.55209	0.682031	3.33109e-09	4.9569e-07	c5	LRG	c4
ENSG00000136155	SCEL	0.524975	1.43891	3.32726e-09	4.9569e-07	c8	NA	c3
ENSG00000189433	GJB4	0.592808	1.50818	3.39998e-09	4.99919e-07	c5	LRG	c3
ENSG00000109101	FOXN1	-1.54625	0.3424	4.32158e-09	6.27951e-07	NA	NA	NA
ENSG00000090530	P3H2	0.481676	1.39636	5.08964e-09	7.30955e-07	c8	NA	NA
ENSG00000126822	PLEKHG3	0.486696	1.40123	5.65184e-09	8.02367e-07	c3	NA	c3
ENSG00000137962	ARHGAP29	0.535138	1.44908	6.2719e-09	8.80275e-07	c3	NA	NA
ENSG00000058085	LAMC2	0.366671	1.28937	6.71204e-09	9.21116e-07	c3	NA	c3
ENSG00000128274	A4GALT	0.868985	1.82638	6.70838e-09	9.21116e-07	NA	NA	NA
ENSG00000001461	NIPAL3	0.553154	1.46729	1.00581e-08	1.36514e-06	c7	NA	NA
ENSG00000141579	ZNF750	-0.54184	0.686894	1.33386e-08	1.79071e-06	c4	ERG	c4
ENSG00000165799	RNASE7	0.551789	1.4659	2.15153e-08	2.82697e-06	c3	NA	NA
ENSG00000168575	SLC20A2	0.360525	1.28389	2.1328e-08	2.82697e-06	c5	LRG	c3
ENSG00000107984	DKK1	0.971512	1.9609	2.29335e-08	2.9816e-06	c2	NA	NA
ENSG00000138316	ADAMTS14	1.16204	2.23773	2.35225e-08	3.02631e-06	NA	NA	NA
ENSG00000196734	LCE1B	0.852855	1.80607	3.74872e-08	4.77325e-06	NA	NA	NA
ENSG00000163840	DTX3L	0.757613	1.69069	3.9206e-08	4.94116e-06	c3	NA	NA
ENSG00000226145	KRT16P6	-0.804499	0.572561	6.04531e-08	7.54199e-06	NA	NA	c4
ENSG00000186844	LCE1A	0.82251	1.76848	6.57011e-08	8.0344e-06	NA	NA	NA
ENSG00000102934	PLLP	1.68608	3.21781	6.56159e-08	8.0344e-06	NA	NA	NA
ENSG00000144959	NCEH1	0.910189	1.87929	7.85245e-08	9.50839e-06	c3	NA	NA
ENSG00000022267	FHL1	0.668757	1.5897	8.13575e-08	9.66199e-06	c8	NA	NA
ENSG00000134531	EMP1	0.365683	1.28849	8.11603e-08	9.66199e-06	c3	NA	c3
ENSG00000136689	IL1RN	0.350219	1.27475	9.07706e-08	1.05765e-05	c4	ERG	c3
ENSG00000152952	PLOD2	0.738108	1.66799	9.07323e-08	1.05765e-05	c3	NA	NA
ENSG00000110852	CLEC2B	0.843192	1.79402	9.42579e-08	1.08802e-05	c1	NA	NA
ENSG00000166589	CDH16	-0.827506	0.563503	1.00621e-07	1.15072e-05	c5	LRG	c4
ENSG00000197915	HRNR	-0.836733	0.55991	1.04923e-07	1.18891e-05	NA	NA	c4
ENSG00000104267	CA2	0.425902	1.34341	1.21663e-07	1.36605e-05	c5	LRG	c3
ENSG00000163220	S100A9	-0.389747	0.763263	1.30979e-07	1.45741e-05	c5	LRG	c4
ENSG00000100985	MMP9	-1.28684	0.409848	1.47249e-07	1.62382e-05	c3	NA	NA
ENSG00000136002	ARHGEF4	-0.482334	0.715819	1.57467e-07	1.72113e-05	c4	ERG	NA
ENSG00000186340	THBS2	-0.371119	0.773182	1.60119e-07	1.73476e-05	c3	NA	c1
ENSG00000058668	ATP2B4	-0.325226	0.798173	1.7309e-07	1.85899e-05	c4	ERG	c4
ENSG00000002587	HS3ST1	0.967928	1.95603	2.19746e-07	2.33973e-05	c6	NA	NA
ENSG00000197084	LCE1C	0.745585	1.67665	2.56491e-07	2.70762e-05	NA	NA	NA
ENSG00000182871	COL18A1	-0.695335	0.617566	3.34801e-07	3.50435e-05	c4	ERG	NA
ENSG00000078804	TP53INP2	0.550763	1.46486	3.91984e-07	4.0684e-05	NA	NA	NA
ENSG00000171446	KRT27	-1.27978	0.411859	4.01287e-07	4.13024e-05	NA	NA	NA
ENSG00000087495	PHACTR3	1.67389	3.19073	4.05455e-07	4.13866e-05	c7	NA	NA
ENSG00000134852	CLOCK	0.529242	1.44317	4.27131e-07	4.32417e-05	c3	NA	NA
ENSG00000137267	TUBB2A	-0.486084	0.713961	4.4499e-07	4.46835e-05	c5	LRG	c4
ENSG00000174738	NR1D2	0.54874	1.46281	4.54939e-07	4.53141e-05	c7	NA	c2
ENSG00000181652	ATG9B	0.795639	1.73585	4.6999e-07	4.64388e-05	NA	NA	NA
ENSG00000114812	VIPR1	-0.761631	0.589829	5.34546e-07	5.23982e-05	c8	NA	NA
ENSG00000105855	ITGB8	0.396998	1.31677	5.89104e-07	5.72915e-05	c3	NA	c2
ENSG00000102699	PARP4	0.422779	1.34051	6.47354e-07	6.24646e-05	c3	NA	NA
ENSG00000175274	TP53I11	-0.494527	0.709794	6.66958e-07	6.38574e-05	c6	NA	c4
ENSG00000163435	ELF3	1.16249	2.23844	7.61423e-07	7.2341e-05	NA	NA	NA
ENSG00000189143	CLDN4	0.490169	1.40461	8.45899e-07	7.97534e-05	c6	NA	c3
ENSG00000131737	KRT34	0.793942	1.73381	8.86659e-07	8.23393e-05	c3	NA	NA
ENSG00000172005	MAL	1.72643	3.30908	8.85847e-07	8.23393e-05	NA	NA	NA
ENSG00000091986	CCDC80	0.49094	1.40536	1.05232e-06	9.69938e-05	c7	NA	c2
ENSG00000142657	PGD	-0.338475	0.790877	1.18512e-06	0.000108426	c6	NA	c4
ENSG00000049283	EPN3	-0.455858	0.729076	1.22752e-06	0.000110665	c3	NA	c4
ENSG00000158125	XDH	-0.414853	0.750096	1.22353e-06	0.000110665	c5	LRG	c4
ENSG00000133030	MPRIP	0.395586	1.31548	1.45326e-06	0.000130067	c5	LRG	c3
ENSG00000166592	RRAD	-0.593645	0.662667	1.4855e-06	0.000131995	c5	LRG	c4
ENSG00000160211	G6PD	-0.401892	0.756865	1.6771e-06	0.000147956	c6	NA	NA
ENSG00000156011	PSD3	0.464778	1.3801	1.70498e-06	0.000149349	c1	NA	c2
ENSG00000172548	NIPAL4	-0.43159	0.741444	1.92809e-06	0.000167703	c5	LRG	c4
ENSG00000170454	KRT75	-0.482604	0.715684	1.99836e-06	0.000172599	c4	ERG	c4
ENSG00000171552	BCL2L1	0.353188	1.27738	2.06814e-06	0.000177386	c7	NA	NA
ENSG00000231131	LNCAROD	0.615534	1.53212	2.13484e-06	0.000181844	NA	NA	c2
ENSG00000118515	SGK1	0.461391	1.37687	2.2615e-06	0.000191314	c3	NA	c2
ENSG00000112414	ADGRG6	0.455394	1.37116	2.28917e-06	0.000192337	c5	LRG	c3
ENSG00000140465	CYP1A1	-0.348032	0.785655	2.59378e-06	0.000216458	c5	LRG	c4
ENSG00000213412	HNRNPA1P33	0.580608	1.49548	3.10484e-06	0.000257368	NA	NA	NA
ENSG00000213859	KCTD11	0.452657	1.36856	3.5704e-06	0.000293987	c4	ERG	NA
ENSG00000189221	MAOA	0.372679	1.29476	3.78151e-06	0.000309308	c8	NA	NA
ENSG00000124145	SDC4	0.343867	1.26915	4.57184e-06	0.000371492	c4	ERG	NA
ENSG00000099860	GADD45B	0.453614	1.36947	4.84355e-06	0.000390998	c4	ERG	NA
ENSG00000145934	TENM2	-0.302573	0.810805	5.25456e-06	0.000421422	c4	ERG	NA
ENSG00000182795	C1orf116	0.29278	1.225	5.35957e-06	0.000427072	c4	ERG	c3
ENSG00000057019	DCBLD2	0.330955	1.25785	5.43686e-06	0.000430453	c3	NA	c3
ENSG00000197958	RPL12	-0.316697	0.802906	6.09299e-06	0.000479328	c7	NA	c1
ENSG00000180667	YOD1	0.425862	1.34338	6.16157e-06	0.000481656	c6	NA	c3
ENSG00000214049	UCA1	0.772612	1.70836	6.73015e-06	0.000522793	NA	NA	NA
ENSG00000189001	SBSN	-0.317465	0.802479	6.7835e-06	0.000523644	c5	LRG	c4
ENSG00000186468	RPS23	-0.388251	0.764055	7.06568e-06	0.000542039	NA	NA	NA
ENSG00000188522	FAM83G	-0.341257	0.789353	7.50766e-06	0.00057239	c4	ERG	c4
ENSG00000144452	ABCA12	-0.294413	0.815404	7.74199e-06	0.000586634	c8	NA	c4
ENSG00000046604	DSG2	0.381481	1.30268	8.01305e-06	0.000603471	c7	NA	c2
ENSG00000182718	ANXA2	0.278253	1.21273	8.48103e-06	0.000631849	c3	NA	c3
ENSG00000214548	MEG3	-0.780821	0.582036	8.49218e-06	0.000631849	NA	NA	c4
ENSG00000149948	HMGA2	0.486663	1.4012	8.61176e-06	0.000636909	c3	NA	c3
ENSG00000225217	HSPA7	1.03586	2.05034	9.65688e-06	0.000705752	NA	NA	NA
ENSG00000134321	RSAD2	1.05384	2.07605	9.60553e-06	0.000705752	c4	ERG	c2
ENSG00000146648	EGFR	0.280575	1.21468	1.17946e-05	0.000856909	c7	NA	c2
ENSG00000130635	COL5A1	-0.634255	0.644273	1.21092e-05	0.000874627	c3	NA	NA
ENSG00000198755	RPL10A	-0.3105	0.806362	1.23607e-05	0.000882467	NA	NA	NA
ENSG00000154978	VOPP1	0.621702	1.53869	1.23045e-05	0.000882467	c3	NA	NA
ENSG00000164465	DCBLD1	0.387199	1.30785	1.3661e-05	0.000969695	c3	NA	NA
ENSG00000133401	PDZD2	0.449706	1.36576	1.39387e-05	0.000983752	c4	ERG	NA
ENSG00000178033	CALHM5	-0.774813	0.584464	1.45091e-05	0.00101244	c3	NA	c1
ENSG00000182261	NLRP10	0.335062	1.26143	1.44448e-05	0.00101244	c4	ERG	c3
ENSG00000145901	TNIP1	0.311949	1.24138	1.67363e-05	0.00116129	c3	NA	NA
ENSG00000171476	HOPX	0.361301	1.28458	1.7481e-05	0.00119949	c8	NA	c3
ENSG00000161638	ITGA5	0.328015	1.25528	1.73979e-05	0.00119949	c4	ERG	c3
ENSG00000186832	KRT16	-0.319366	0.801422	1.83388e-05	0.00125139	c8	NA	c4
ENSG00000204103	MAFB	-0.578409	0.669702	1.85251e-05	0.00125716	c4	ERG	NA
ENSG00000120256	LRP11	0.336606	1.26278	1.88915e-05	0.00127502	c8	NA	c2
ENSG00000115828	QPCT	-0.465745	0.724097	1.97357e-05	0.0013176	c8	NA	c4
ENSG00000100316	RPL3	-0.264961	0.832221	1.96458e-05	0.0013176	c5	LRG	NA
ENSG00000170044	ZPLD1	1.40121	2.64124	2.09292e-05	0.00138977	c8	NA	NA
ENSG00000117143	UAP1	0.351217	1.27564	2.26948e-05	0.00149895	c7	NA	NA
ENSG00000268601		-0.792192	0.577466	2.38917e-05	0.0015613	NA	NA	c4
ENSG00000208892	SNORA49	-1.73199	0.301036	2.38756e-05	0.0015613	NA	NA	NA
ENSG00000066117	SMARCD1	-0.419259	0.747809	2.43863e-05	0.00158524	c3	NA	NA
ENSG00000101210	EEF1A2	-0.529798	0.692652	2.48322e-05	0.00160577	NA	NA	NA
ENSG00000168907	PLA2G4F	-0.495175	0.709476	2.52299e-05	0.00162299	c8	NA	c4
ENSG00000166473	PKD1L2	1.34386	2.5383	2.57149e-05	0.00164562	NA	NA	NA
ENSG00000163347	CLDN1	0.286415	1.21961	2.87352e-05	0.00182942	c4	ERG	c2
ENSG00000169474	SPRR1A	-0.275315	0.82627	2.99386e-05	0.00189627	c5	LRG	c4
ENSG00000072415	MPP5	0.41034	1.329	3.11303e-05	0.00196169	NA	NA	NA
ENSG00000130707	ASS1	0.487885	1.40239	3.18676e-05	0.00199795	c3	NA	c2
ENSG00000185633	NDUFA4L2	-0.706381	0.612855	3.24155e-05	0.00202204	c3	NA	NA
ENSG00000172137	CALB2	-0.502913	0.705681	3.86861e-05	0.00240107	c5	LRG	c4
ENSG00000117525	F3	0.291785	1.22415	4.19363e-05	0.00258978	c6	NA	c3
ENSG00000063601	MTMR1	0.426603	1.34406	4.30493e-05	0.00264528	c3	NA	NA
ENSG00000163207	IVL	-0.318202	0.802069	4.59432e-05	0.00278272	c5	LRG	c4
ENSG00000169860	P2RY1	0.861012	1.81631	4.59619e-05	0.00278272	c8	NA	NA
ENSG00000145545	SRD5A1	-0.679212	0.624506	4.5742e-05	0.00278272	c7	NA	c1
ENSG00000139629	GALNT6	-0.315223	0.803727	4.64959e-05	0.00280132	c4	ERG	c4
ENSG00000138311	ZNF365	0.441281	1.35781	4.76467e-05	0.00285672	c3	NA	NA
ENSG00000197614	MFAP5	0.394105	1.31413	5.27193e-05	0.00313046	c5	LRG	c3
ENSG00000167608	TMC4	0.750063	1.68187	5.27047e-05	0.00313046	c4	ERG	NA
ENSG00000148411	NACC2	0.428673	1.346	5.3524e-05	0.00316304	NA	NA	NA
ENSG00000118971	CCND2	0.26154	1.19876	5.39434e-05	0.00317264	c3	NA	NA
ENSG00000105976	MET	0.31347	1.24269	5.43132e-05	0.00317926	c7	NA	NA
ENSG00000081277	PKP1	-0.256411	0.837168	6.04156e-05	0.00351978	c4	ERG	c4
ENSG00000173269	MMRN2	-0.662221	0.631905	6.09558e-05	0.00353458	c5	LRG	c4
ENSG00000119139	TJP2	0.277738	1.21229	6.17541e-05	0.00356413	c3	NA	c3
ENSG00000129353	SLC44A2	0.348957	1.27364	6.32836e-05	0.00363542	c6	NA	NA
ENSG00000109089	CDR2L	0.550312	1.4644	6.62426e-05	0.00378779	NA	NA	NA
ENSG00000064195	DLX3	-0.535371	0.689981	6.75858e-05	0.00384678	NA	NA	NA
ENSG00000166347	CYB5A	-0.529646	0.692725	7.12123e-05	0.0040346	c5	LRG	c4
ENSG00000169509	CRCT1	0.303963	1.23453	7.26945e-05	0.00409977	c5	LRG	c3
ENSG00000110092	CCND1	0.299995	1.23114	7.35894e-05	0.00413138	c3	NA	NA
ENSG00000167914	GSDMA	-0.346392	0.786548	7.83374e-05	0.00437803	c5	LRG	c4
ENSG00000122376	SHLD2	0.664626	1.58516	8.19735e-05	0.00456061	c3	NA	NA
ENSG00000161921	CXCL16	0.424916	1.34249	8.54606e-05	0.00473329	NA	NA	NA
ENSG00000103196	CRISPLD2	-0.470559	0.721685	9.01596e-05	0.00495065	c5	LRG	c4
ENSG00000136235	GPNMB	-0.271908	0.828223	9.01867e-05	0.00495065	c7	NA	c1
ENSG00000187678	SPRY4	-0.400159	0.757775	9.0762e-05	0.00496018	c3	NA	c4
ENSG00000088367	EPB41L1	0.663063	1.58344	9.92557e-05	0.00540047	NA	NA	NA
ENSG00000137857	DUOX1	-0.334557	0.793028	0.000102966	0.0055534	c5	LRG	c4
ENSG00000128050	PAICS	-0.337095	0.791634	0.000102965	0.0055534	c3	NA	c4
ENSG00000108846	ABCC3	-0.352919	0.782998	0.000103904	0.00555795	NA	NA	NA
ENSG00000170017	ALCAM	0.379156	1.30058	0.00010395	0.00555795	c7	NA	NA
ENSG00000087510	TFAP2C	0.505443	1.41956	0.0001089	0.00579753	c3	NA	NA
ENSG00000114013	CD86	-0.845973	0.556335	0.000110622	0.00581399	c7	NA	NA
ENSG00000116285	ERRFI1	0.303207	1.23388	0.000110614	0.00581399	c2	NA	c3
ENSG00000173110	HSPA6	0.426443	1.34392	0.000110136	0.00581399	NA	NA	NA
ENSG00000159388	BTG2	-0.285831	0.820269	0.000115796	0.00606013	c8	NA	c1
ENSG00000224308	LINC01527	0.530909	1.44484	0.000116613	0.00607714	NA	NA	NA
ENSG00000172493	AFF1	0.275699	1.21058	0.000117658	0.00608765	c3	NA	c2
ENSG00000132970	WASF3	-0.536098	0.689634	0.0001178	0.00608765	NA	NA	NA
ENSG00000112306	RPS12	-0.311315	0.805907	0.000119699	0.00615999	c8	NA	NA
ENSG00000138641	HERC3	0.295916	1.22766	0.000122428	0.00627431	NA	NA	NA
ENSG00000128965	CHAC1	0.601395	1.51718	0.000123493	0.00630273	c8	NA	NA
ENSG00000149557	FEZ1	-0.390486	0.762873	0.000125998	0.00640414	c2	NA	c4
ENSG00000073737	DHRS9	-0.385985	0.765256	0.000129748	0.0065677	c5	LRG	c4
ENSG00000233276	GPX1	0.356777	1.28056	0.000134985	0.00677725	c4	ERG	NA
ENSG00000151729	SLC25A4	0.551669	1.46578	0.000134872	0.00677725	NA	NA	NA
ENSG00000159166	LAD1	-0.24487	0.843892	0.000135863	0.0067937	c6	NA	c4
ENSG00000111145	ELK3	0.315765	1.24467	0.000142519	0.0070978	c3	NA	c3
ENSG00000100078	PLA2G3	-0.759248	0.590804	0.000143817	0.00713366	c8	NA	c4
ENSG00000178773	CPNE7	-0.680585	0.623912	0.000145677	0.00716833	NA	NA	NA
ENSG00000168389	MFSD2A	-0.38086	0.767979	0.000145114	0.00716833	c3	NA	NA
ENSG00000157193	LRP8	-0.397432	0.759209	0.00014638	0.00717437	c8	NA	c4
ENSG00000145860	RNF145	0.343399	1.26874	0.000147417	0.00719662	c4	ERG	NA
ENSG00000116991	SIPA1L2	-0.475909	0.719013	0.000149251	0.00725746	c5	LRG	c4
ENSG00000171401	KRT13	0.704088	1.62911	0.000151349	0.00733062	c3	NA	NA
ENSG00000178695	KCTD12	0.489155	1.40362	0.000156921	0.00754135	c3	NA	NA
ENSG00000206538	VGLL3	0.477001	1.39185	0.000156833	0.00754135	c3	NA	c2
ENSG00000108244	KRT23	0.302223	1.23304	0.000161334	0.00772337	c8	NA	c3
ENSG00000224259	LINC01133	0.434425	1.35137	0.000163731	0.00780787	NA	NA	NA
ENSG00000124466	LYPD3	-0.277916	0.824782	0.000172435	0.00819132	c6	NA	c4
ENSG00000075711	DLG1	0.286622	1.21978	0.000180034	0.00851954	c3	NA	c3
ENSG00000166441	RPL27A	-0.271912	0.828221	0.000180938	0.00852964	c8	NA	NA
ENSG00000206503	HLA-A	0.269087	1.20504	0.000183882	0.00863548	c4	ERG	NA
ENSG00000130054	FAM155B	-0.493005	0.710543	0.000188851	0.00882057	c8	NA	NA
ENSG00000116679	IVNS1ABP	-0.329233	0.79596	0.000189252	0.00882057	c3	NA	NA
ENSG00000189051	RNF222	-0.591495	0.663655	0.0001908	0.00885927	c5	LRG	c4
ENSG00000178104	PDE4DIP	0.285226	1.2186	0.000204057	0.00943936	c7	NA	c2
ENSG00000125740	FOSB	0.528502	1.44243	0.000206513	0.00951733	c4	ERG	NA
ENSG00000142541	RPL13A	-0.277162	0.825213	0.000211179	0.00969616	c8	NA	c1
ENSG00000107863	ARHGAP21	0.267323	1.20357	0.000220053	0.0100662	c7	NA	c2
ENSG00000116883		-0.692807	0.618649	0.00022119	0.0100809	c4	ERG	NA
ENSG00000226380		0.485434	1.40001	0.000223869	0.0101654	NA	NA	NA
ENSG00000169469	SPRR1B	-0.256391	0.837179	0.000228226	0.0103253	c5	LRG	c4
ENSG00000170873	MTSS1	-0.29998	0.812263	0.000231673	0.010443	c6	NA	NA
ENSG00000143320	CRABP2	-0.404879	0.755299	0.000235222	0.0105645	c5	LRG	c4
ENSG00000134824	FADS2	-0.280012	0.823584	0.000246551	0.0110332	c3	NA	NA
ENSG00000125691	RPL23	-0.290761	0.817471	0.00025135	0.0112073	NA	NA	NA
ENSG00000238266	LINC00707	0.306637	1.23682	0.000255504	0.0113516	NA	NA	c3
ENSG00000142871	CCN1	0.340321	1.26604	0.000258733	0.0114129	c3	NA	NA
ENSG00000171954	CYP4F22	-0.404018	0.75575	0.000257974	0.0114129	c5	LRG	c4
ENSG00000027869	SH2D2A	-0.717733	0.608052	0.00026306	0.0115625	c6	NA	NA
ENSG00000185963	BICD2	-0.256742	0.836976	0.000266267	0.0116619	c6	NA	NA
ENSG00000180287	PLD5	0.350017	1.27458	0.000271815	0.0118629	c3	NA	NA
ENSG00000186480	INSIG1	0.267434	1.20366	0.000283023	0.0122653	c2	NA	c3
ENSG00000145425	RPS3A	-0.376468	0.770321	0.000282735	0.0122653	c8	NA	NA
ENSG00000069812	HES2	-0.339584	0.790269	0.000288461	0.0124573	c4	ERG	NA
ENSG00000145390	USP53	0.305635	1.23596	0.000295568	0.0127197	c7	NA	NA
ENSG00000197872	FAM49A	-0.581069	0.668468	0.000298248	0.0127905	NA	NA	NA
ENSG00000069011	PITX1	0.634361	1.55225	0.000302122	0.0129118	NA	NA	NA
ENSG00000118689	FOXO3	0.281642	1.21558	0.000311067	0.0132482	c7	NA	NA
ENSG00000185551	NR2F2	0.4847	1.39929	0.000322099	0.0136709	c4	ERG	NA
ENSG00000074410	CA12	-0.280542	0.823281	0.000330053	0.0139189	c6	NA	NA
ENSG00000165410	CFL2	0.691711	1.6152	0.000330272	0.0139189	c1	NA	NA
ENSG00000204632	HLA-G	0.562474	1.4768	0.000331321	0.0139189	c5	LRG	c3
ENSG00000155265	GOLGA7B	-0.472737	0.720596	0.000333106	0.0139464	c6	NA	c4
ENSG00000133466	C1QTNF6	-0.552682	0.681751	0.000337985	0.0141029	NA	NA	NA
ENSG00000082641	NFE2L1	0.231702	1.17422	0.000348809	0.0145055	c7	NA	c2
ENSG00000168672	LRATD2	0.274742	1.20978	0.000350931	0.0145266	c8	NA	c3
ENSG00000129422	MTUS1	0.539512	1.45348	0.000352195	0.0145266	c7	NA	c2
ENSG00000163082	SGPP2	-0.4044	0.75555	0.000352844	0.0145266	c8	NA	NA
ENSG00000205542	TMSB4X	0.292573	1.22482	0.000357752	0.014653	c8	NA	NA
ENSG00000178252	WDR6	0.403664	1.32286	0.000358287	0.014653	NA	NA	NA
ENSG00000151748	SAV1	0.3343	1.26077	0.000361371	0.0147303	NA	NA	NA
ENSG00000162458	FBLIM1	-0.24795	0.842092	0.000366246	0.0148799	c3	NA	NA
ENSG00000152104	PTPN14	0.252571	1.19133	0.000372516	0.015085	c7	NA	c2
ENSG00000140254	DUOXA1	-0.373018	0.772166	0.000380857	0.0152726	c6	NA	NA
ENSG00000213625	LEPROT	0.315454	1.2444	0.000378593	0.0152726	c7	NA	c2
ENSG00000070182	SPTB	0.473024	1.38802	0.000380547	0.0152726	c5	LRG	NA
ENSG00000131473	ACLY	-0.225152	0.855505	0.000387587	0.0154922	c5	LRG	c4
ENSG00000107719	PALD1	-1.03944	0.486517	0.000388894	0.0154943	NA	NA	NA
ENSG00000231991	ANXA2P2	0.280889	1.21494	0.000395908	0.015723	NA	NA	NA
ENSG00000175866	BAIAP2	0.307205	1.23731	0.000410084	0.0161819	c4	ERG	NA
ENSG00000126368	NR1D1	0.417622	1.33572	0.000409667	0.0161819	c4	ERG	NA
ENSG00000234741	GAS5	-0.333378	0.793676	0.000412411	0.0162219	NA	NA	c1
ENSG00000119899	SLC17A5	0.466637	1.38188	0.000418217	0.0163981	c8	NA	NA
ENSG00000204628	RACK1	-0.218056	0.859723	0.00042486	0.0166058	c7	NA	NA
ENSG00000206527	HACD2	0.305954	1.23624	0.000467581	0.018218	c7	NA	c2
ENSG00000130517	PGPEP1	0.464362	1.37971	0.000482178	0.0187276	c7	NA	c2
ENSG00000168143	FAM83B	-0.304443	0.809755	0.000493807	0.019	c3	NA	c4
ENSG00000164587	RPS14	-0.240197	0.84663	0.000492485	0.019	c8	NA	NA
ENSG00000174640	SLCO2A1	-1.12191	0.459485	0.000493508	0.019	NA	NA	NA
ENSG00000029153	ARNTL2	0.288011	1.22096	0.000517169	0.0198371	c5	LRG	c3
ENSG00000123094	RASSF8	0.538621	1.45258	0.000520574	0.0199059	c3	NA	NA
ENSG00000182899	RPL35A	-0.243219	0.844858	0.000532139	0.0202854	c8	NA	c4
ENSG00000008988	RPS20	-0.227439	0.85415	0.000542027	0.0205987	NA	NA	NA
ENSG00000136830	NIBAN2	0.28027	1.21442	0.000557088	0.0211061	c6	NA	c3
ENSG00000124102	PI3	-0.225936	0.85504	0.000565849	0.0213725	c5	LRG	c4
ENSG00000152894	PTPRK	0.296723	1.22835	0.000568828	0.0214195	c3	NA	c2
ENSG00000184992	BRI3BP	-0.35738	0.780581	0.000571283	0.0214466	c6	NA	c4
ENSG00000197321	SVIL	0.275725	1.2106	0.000576009	0.0215584	c4	ERG	c2
ENSG00000154767	XPC	-0.362862	0.777621	0.000579364	0.0216185	c7	NA	c1
ENSG00000166579	NDEL1	-0.267452	0.830785	0.000607331	0.0225938	c2	NA	c4
ENSG00000139044	B4GALNT3	-0.267305	0.83087	0.000631729	0.0233607	c5	LRG	c4
ENSG00000175318	GRAMD2A	-0.619851	0.650738	0.000631081	0.0233607	c8	NA	c1
ENSG00000126458	RRAS	0.343579	1.2689	0.000637146	0.0234907	c4	ERG	NA
ENSG00000166145	SPINT1	0.300209	1.23132	0.000652675	0.0239916	NA	NA	NA
ENSG00000270168		-1.14406	0.452483	0.000657789	0.0240366	NA	NA	c4
ENSG00000141232	TOB1	0.257143	1.19511	0.000656778	0.0240366	c3	NA	NA
ENSG00000103811	CTSH	0.328224	1.25547	0.000666229	0.0242731	c3	NA	c2
ENSG00000149968	MMP3	-0.420966	0.746924	0.000669625	0.0243251	c6	NA	c4
ENSG00000196611	MMP1	-0.648666	0.63787	0.000680389	0.0245805	c5	LRG	c4
ENSG00000115310	RTN4	0.26127	1.19853	0.000680635	0.0245805	c3	NA	c3
ENSG00000169908	TM4SF1	0.283331	1.217	0.000712375	0.0256517	c3	NA	c3
ENSG00000133101	CCNA1	0.851828	1.80479	0.000718176	0.0257107	c7	NA	c2
ENSG00000163216	SPRR2D	-0.245706	0.843403	0.000716984	0.0257107	c5	LRG	c4
ENSG00000235385	LINC02154	0.677708	1.5996	0.00073143	0.0261095	NA	NA	NA
ENSG00000186522	SEPTIN10	0.300742	1.23178	0.000739451	0.0263198	c7	NA	NA
ENSG00000143126	CELSR2	-0.305249	0.809303	0.000742522	0.0263531	c4	ERG	NA
ENSG00000197535	MYO5A	-0.239938	0.846781	0.000748245	0.0264802	c7	NA	c4
ENSG00000105357	MYH14	0.354668	1.27869	0.000752755	0.0265636	c6	NA	NA
ENSG00000100994	PYGB	-0.218659	0.859364	0.000759851	0.0267377	c8	NA	c1
ENSG00000183853	KIRREL1	-0.289746	0.818046	0.000766587	0.0268981	c5	LRG	c4
ENSG00000171587	DSCAM	-0.6728	0.627288	0.000771202	0.0269833	NA	NA	NA
ENSG00000198624	CCDC69	0.637646	1.55579	0.000785577	0.0272547	c6	NA	NA
ENSG00000231500	RPS18	-0.25493	0.838028	0.000781372	0.0272547	c8	NA	NA
ENSG00000196805	SPRR2B	-0.625532	0.648181	0.000785094	0.0272547	NA	NA	NA
ENSG00000175061	SNHG29	-0.25497	0.838005	0.00079053	0.0273497	NA	NA	c1
ENSG00000011422	PLAUR	0.307085	1.23721	0.000796629	0.0274837	c6	NA	c3
ENSG00000132746	ALDH3B2	-0.296742	0.814089	0.00080678	0.0276026	c5	LRG	c4
ENSG00000067064	IDI1	0.289568	1.22227	0.000804751	0.0276026	c2	NA	c3
ENSG00000159516	SPRR2G	-0.753073	0.593339	0.000804653	0.0276026	c5	LRG	NA
ENSG00000143653	SCCPDH	0.656966	1.57676	0.000814377	0.0277855	NA	NA	NA
ENSG00000150782	IL18	0.353314	1.27749	0.000830904	0.0282714	c7	NA	c2
ENSG00000197329	PELI1	0.293216	1.22537	0.00083916	0.0284738	c8	NA	c3
ENSG00000103490	PYCARD	-0.592435	0.663223	0.000848944	0.0287269	c6	NA	NA
ENSG00000153904	DDAH1	0.665776	1.58642	0.000852738	0.0287764	c3	NA	NA
ENSG00000104419	NDRG1	-0.210253	0.864385	0.000872081	0.0292692	c4	ERG	c1
ENSG00000122861	PLAU	-0.236892	0.848572	0.000871487	0.0292692	c5	LRG	c4
ENSG00000158470	B4GALT5	-0.348085	0.785626	0.000883045	0.0295569	c3	NA	NA
ENSG00000180871	CXCR2	-0.818299	0.56711	0.00089572	0.0297811	c5	LRG	NA
ENSG00000106366	SERPINE1	-0.205461	0.867262	0.000896977	0.0297811	c3	NA	c1
ENSG00000136158	SPRY2	0.409192	1.32794	0.000893406	0.0297811	c4	ERG	c3
ENSG00000163995	ABLIM2	0.447298	1.36348	0.000911562	0.0301842	c5	LRG	NA
ENSG00000115295	CLIP4	0.270119	1.20591	0.000952457	0.031454	c8	NA	c2
ENSG00000187498	COL4A1	-0.355724	0.781478	0.000963429	0.0315645	c3	NA	NA
ENSG00000102471	NDFIP2	0.299587	1.23079	0.000963468	0.0315645	c8	NA	NA
ENSG00000174444	RPL4	-0.220037	0.858543	0.000958904	0.0315645	c8	NA	NA
ENSG00000109452	INPP4B	0.274278	1.20939	0.000968971	0.0316607	c2	NA	NA
ENSG00000129925	PGAP6	0.357961	1.28161	0.000994579	0.0324118	c3	NA	NA
ENSG00000196428	TSC22D2	0.230997	1.17365	0.00106132	0.0344958	c3	NA	c3
ENSG00000126233	SLURP1	-0.732415	0.601895	0.00106507	0.0345266	c5	LRG	NA
ENSG00000041353	RAB27B	0.433955	1.35093	0.00107297	0.0346919	c8	NA	c3
ENSG00000102401	ARMCX3	0.422974	1.34069	0.00109094	0.0350889	c7	NA	c2
ENSG00000183723	CMTM4	0.27194	1.20743	0.00108973	0.0350889	c7	NA	c2
ENSG00000198744	MTCO3P12	-0.253671	0.838759	0.00111678	0.0357341	NA	NA	NA
ENSG00000117676	RPS6KA1	0.323561	1.25142	0.00111635	0.0357341	NA	NA	NA
ENSG00000147403	RPL10	-0.246462	0.842961	0.00113609	0.0362581	c8	NA	NA
ENSG00000181885	CLDN7	0.496755	1.41104	0.00114602	0.0364412	c8	NA	NA
ENSG00000179846	NKPD1	-0.581528	0.668256	0.00114773	0.0364412	c8	NA	NA
ENSG00000143382	ADAMTSL4	-0.382297	0.767215	0.00115623	0.0365233	c8	NA	NA
ENSG00000116095	PLEKHA3	0.432316	1.3494	0.00115339	0.0365233	c7	NA	NA
ENSG00000184792	OSBP2	0.381807	1.30297	0.00116525	0.0367143	c4	ERG	NA
ENSG00000071082	RPL31	-0.256167	0.837309	0.00119087	0.037426	c8	NA	NA
ENSG00000182983	ZNF662	-0.631988	0.645287	0.00120905	0.0379009	c8	NA	NA
ENSG00000106993	CDC37L1	-0.521688	0.696556	0.00121295	0.037927	c8	NA	NA
ENSG00000077147	TM9SF3	0.313424	1.24265	0.00122234	0.0381241	c8	NA	NA
ENSG00000166689	PLEKHA7	0.565035	1.47942	0.00124228	0.0386484	NA	NA	NA
ENSG00000235942	LCE6A	0.481125	1.39583	0.0012523	0.0387648	NA	NA	NA
ENSG00000107833	NPM3	-0.532185	0.691506	0.00125223	0.0387648	c8	NA	NA
ENSG00000119681	LTBP2	-0.315368	0.803646	0.00125986	0.0389014	c3	NA	NA
ENSG00000135698	MPHOSPH6	-0.331983	0.794444	0.00129341	0.0398377	c2	NA	c4
ENSG00000166974	MAPRE2	-0.432261	0.7411	0.00130749	0.0401711	c6	NA	c4
ENSG00000137124	ALDH1B1	0.645578	1.56437	0.00131313	0.0402444	c3	NA	NA
ENSG00000197756	RPL37A	-0.210206	0.864414	0.00132073	0.0403771	c8	NA	NA
ENSG00000143537	ADAM15	-0.255944	0.837439	0.00133873	0.0407257	c6	NA	NA
ENSG00000148303	RPL7A	-0.231933	0.851493	0.00133843	0.0407257	c8	NA	NA
ENSG00000126001	CEP250	0.333936	1.26045	0.0013513	0.0410071	NA	NA	NA
ENSG00000246223	LINC01550	-0.490422	0.711817	0.00135991	0.0410667	c5	LRG	c4
ENSG00000156675	RAB11FIP1	0.222639	1.16687	0.00135956	0.0410667	c5	LRG	c3
ENSG00000134363	FST	0.348126	1.27291	0.00137814	0.0415156	c3	NA	c3
ENSG00000092295	TGM1	-0.284759	0.820879	0.00138412	0.0415942	c8	NA	c4
ENSG00000231925	TAPBP	0.233221	1.17546	0.00140058	0.0419869	c6	NA	NA
ENSG00000198918	RPL39	-0.353008	0.78295	0.00142539	0.0426271	c8	NA	NA
ENSG00000237289	CKMT1B	-0.665192	0.630605	0.00142892	0.0426293	c6	NA	NA
ENSG00000172551	MUCL1	-0.456848	0.728576	0.00145879	0.0434159	c3	NA	NA
ENSG00000143556	S100A7	-0.221498	0.857674	0.00148099	0.0439704	c3	NA	NA
ENSG00000094796	KRT31	0.260818	1.19816	0.00148816	0.0440773	c6	NA	NA
ENSG00000205726	ITSN1	0.286938	1.22005	0.0015178	0.0446923	c7	NA	NA
ENSG00000078018	MAP2	0.242352	1.18292	0.00151978	0.0446923	c7	NA	c2
ENSG00000167565	SERTAD3	0.464267	1.37962	0.00151553	0.0446923	NA	NA	NA
ENSG00000138764	CCNG2	0.287711	1.2207	0.001551	0.0453942	c8	NA	c3
ENSG00000128641	MYO1B	0.212908	1.15902	0.00154928	0.0453942	c7	NA	c2
ENSG00000196937	FAM3C	0.407516	1.3264	0.00157044	0.0458545	c3	NA	NA
ENSG00000165959	CLMN	0.292496	1.22476	0.00158576	0.0461928	c7	NA	NA
ENSG00000186174	BCL9L	0.240791	1.18164	0.00159596	0.0463805	c3	NA	NA
ENSG00000069667	RORA	0.243293	1.18369	0.00163068	0.0472784	c8	NA	c3
ENSG00000142798	HSPG2	-0.286447	0.819919	0.00164134	0.047365	c3	NA	NA
ENSG00000204634	TBC1D8	-0.401685	0.756974	0.00164034	0.047365	c8	NA	NA
ENSG00000184258	CDR1	-0.414875	0.750085	0.00166904	0.0479826	c7	NA	NA
ENSG00000141401	IMPA2	-0.319569	0.801309	0.00167098	0.0479826	c5	LRG	NA
ENSG00000091409	ITGA6	0.242166	1.18277	0.0016744	0.0479826	c2	NA	c3
ENSG00000187091	PLCD1	-0.286122	0.820104	0.00169706	0.0485195	c8	NA	c1
ENSG00000148730	EIF4EBP2	0.245386	1.18541	0.00170828	0.0486152	c3	NA	c3
ENSG00000162073	PAQR4	-0.793954	0.576761	0.00170506	0.0486152	c6	NA	NA
ENSG00000170175	CHRNB1	0.444151	1.36051	0.00173355	0.049221	NA	NA	NA

### Sheet: gene list of cluster4
hgnc_combined	gene	ERG / LRG	Fig. 1 clusters	TFAP2A_ChIP	TFAP2A_ChIP_distanceToTSS
ACLY	ENSG00000131473	LRG	c5	NA	NA
ALDH3B2	ENSG00000132746	LRG	c5	NA	NA
B4GALNT3	ENSG00000139044	LRG	c5	NA	NA
CALB2	ENSG00000172137	LRG	c5	NA	NA
CDH16	ENSG00000166589	LRG	c5	NA	NA
CLMP	ENSG00000166250	LRG	c5	Intron	57575
CNTN1	ENSG00000018236	LRG	c5	Intron	-8276
CRABP2	ENSG00000143320	LRG	c5	Downstream (1-2kb)	7966
CRISPLD2	ENSG00000103196	LRG	c5	NA	NA
EPN3	ENSG00000049283	NA	c3	NA	NA
ATP2B4	ENSG00000058668	ERG	c4	NA	NA
CYB5A	ENSG00000166347	LRG	c5	Intron	36355
NOTCH3	ENSG00000074181	ERG	c4	NA	NA
PKP1	ENSG00000081277	ERG	c4	NA	NA
TGM1	ENSG00000092295	NA	c8	NA	NA
PLA2G3	ENSG00000100078	NA	c8	NA	NA
CYP1A1	ENSG00000140465	LRG	c5	Promoter (<=1kb)	-631
HAS3	ENSG00000103044	NA	c3	Intron	-31436
CYP4F22	ENSG00000171954	LRG	c5	NA	NA
PTPRZ1	ENSG00000106278	NA	c2	Promoter (<=1kb)	235
CYP27B1	ENSG00000111012	NA	c3	NA	NA
DHRS9	ENSG00000073737	LRG	c5	NA	NA
QPCT	ENSG00000115828	NA	c8	Promoter (<=1kb)	0
DSG1	ENSG00000134760	LRG	c5	NA	NA
CSTA	ENSG00000121552	NA	c8	NA	NA
DUOX1	ENSG00000137857	LRG	c5	NA	NA
FERMT1	ENSG00000101311	LRG	c5	Promoter (<=1kb)	0
FGFBP1	ENSG00000137440	LRG	c5	NA	NA
LYPD3	ENSG00000124466	NA	c6	3' UTR	-9389
FAM83C	ENSG00000125998	NA	c8	NA	NA
PAICS	ENSG00000128050	NA	c3	Promoter (<=1kb)	0
FLG	ENSG00000143631	LRG	c5	NA	NA
GJB6	ENSG00000121742	LRG	c5	NA	NA
DSC1	ENSG00000134765	NA	c8	NA	NA
CEMIP2	ENSG00000135048	ERG	c4	Promoter (<=1kb)	147
MPHOSPH6	ENSG00000135698	NA	c2	Promoter (<=1kb)	-309
GSDMA	ENSG00000167914	LRG	c5	NA	NA
IGFL1	ENSG00000188293	LRG	c5	Intron	-7556
IL1R2	ENSG00000115590	LRG	c5	NA	NA
GALNT6	ENSG00000139629	ERG	c4	NA	NA
IVL	ENSG00000163207	LRG	c5	NA	NA
ZNF750	ENSG00000141579	ERG	c4	Intron	27750
PGD	ENSG00000142657	NA	c6	Promoter (<=1kb)	0
KIRREL1	ENSG00000183853	LRG	c5	NA	NA
S100A8	ENSG00000143546	NA	c8	Promoter (<=1kb)	0
KRT6C	ENSG00000170465	LRG	c5	NA	NA
ABCA12	ENSG00000144452	NA	c8	NA	NA
FEZ1	ENSG00000149557	NA	c2	Exon	14486
MMP3	ENSG00000149968	NA	c6	Exon	11891
GOLGA7B	ENSG00000155265	NA	c6	NA	NA
LRP8	ENSG00000157193	NA	c8	Intron	-12627
KRTDAP	ENSG00000188508	LRG	c5	NA	NA
LAD1	ENSG00000159166	NA	c6	NA	NA
PLA2G4D	ENSG00000159337	NA	c8	NA	NA
LYPD5	ENSG00000159871	NA	c8	NA	NA
LINC01550	ENSG00000246223	LRG	c5	NA	NA
MMP1	ENSG00000196611	LRG	c5	NA	NA
CXCR1	ENSG00000163464	NA	c3	NA	NA
GJB2	ENSG00000165474	ERG	c4	NA	NA
MMRN2	ENSG00000173269	LRG	c5	NA	NA
NDEL1	ENSG00000166579	NA	c2	Promoter (<=1kb)	330
NIPAL4	ENSG00000172548	LRG	c5	NA	NA
MAPRE2	ENSG00000166974	NA	c6	Promoter (<=1kb)	85
TRPV3	ENSG00000167723	NA	c3	Promoter (1-2kb)	-1352
KRT1	ENSG00000167768	NA	c6	NA	NA
PI3	ENSG00000124102	LRG	c5	NA	NA
FAM83B	ENSG00000168143	NA	c3	NA	NA
HR	ENSG00000168453	ERG	c4	NA	NA
PLA2G4F	ENSG00000168907	NA	c8	NA	NA
PLA2G4E	ENSG00000188089	LRG	c5	Downstream (2-3kb)	-14417
PLAU	ENSG00000122861	LRG	c5	Promoter (<=1kb)	195
KRT75	ENSG00000170454	ERG	c4	NA	NA
PRR9	ENSG00000203783	LRG	c5	NA	NA
RNF222	ENSG00000189051	LRG	c5	NA	NA
RRAD	ENSG00000166592	LRG	c5	Promoter (1-2kb)	-1475
S100A9	ENSG00000163220	LRG	c5	Promoter (2-3kb)	-2004
TP53I11	ENSG00000175274	NA	c6	NA	NA
NQO1	ENSG00000181019	NA	c6	Promoter (<=1kb)	0
RPL35A	ENSG00000182899	NA	c8	NA	NA
SBSN	ENSG00000189001	LRG	c5	NA	NA
SPRR4	ENSG00000184148	NA	c2	NA	NA
BRI3BP	ENSG00000184992	NA	c6	Intron	22253
KRT16	ENSG00000186832	NA	c8	NA	NA
SPRY4	ENSG00000187678	NA	c3	Promoter (<=1kb)	-580
SIPA1L2	ENSG00000116991	LRG	c5	NA	NA
FAM83G	ENSG00000188522	ERG	c4	Promoter (<=1kb)	-213
SPRR1A	ENSG00000169474	LRG	c5	NA	NA
SPRR1B	ENSG00000169469	LRG	c5	NA	NA
SPRR2D	ENSG00000163216	LRG	c5	NA	NA
SLC28A3	ENSG00000197506	NA	c8	NA	NA
MYO5A	ENSG00000197535	NA	c7	Promoter (<=1kb)	-295
HRNR	ENSG00000197915	NA	NA	NA	NA
TUBB2A	ENSG00000137267	LRG	c5	Intron	16451
IGFL2	ENSG00000204866	NA	c8	NA	NA
MEG3	ENSG00000214548	NA	NA	NA	NA
KRT16P6	ENSG00000226145	NA	NA	NA	NA
XDH	ENSG00000158125	LRG	c5	Exon	39051
ENSG00000268601	ENSG00000268601	NA	NA	NA	NA
ENSG00000270168	ENSG00000270168	NA	NA	NA	NA

### Sheet: GOterm annotation of up-down
Category	Term	Count	%	PValue	Genes	List Total	Pop Hits	Pop Total	Fold Enrichment	Bonferroni	Benjamini	FDR
GOTERM_BP_FAT	GO:0031424~keratinization	11	17.4603	2.97228e-14	SPRR4, KRT16, KRT1, ABCA12, KRT75, KRT6C, SPRR1A, IVL, SPRR1B, HRNR, SPRR2D	54	85	19081	45.7279	4.22209e-11	4.21766e-11	4.19091e-11
GOTERM_BP_FAT	GO:0030216~keratinocyte differentiation	11	17.4603	1.63368e-11	SPRR4, KRT16, KRT1, ABCA12, KRT75, KRT6C, SPRR1A, IVL, SPRR1B, HRNR, SPRR2D	54	158	19081	24.6004	2.31819e-08	1.1591e-08	1.15175e-08
GOTERM_BP_FAT	GO:0008544~epidermis development	13	20.6349	2.48159e-10	SPRR4, KRTDAP, KRT1, ABCA12, KRT75, HRNR, KRT16, KRT6C, SPRR1A, IVL, SPRR1B, ZNF750, SPRR2D	54	363	19081	12.6545	3.52137e-07	1.17379e-07	1.16635e-07
GOTERM_BP_FAT	GO:0009913~epidermal cell differentiation	11	17.4603	7.48434e-10	SPRR4, KRT16, KRT1, ABCA12, KRT75, KRT6C, SPRR1A, IVL, SPRR1B, HRNR, SPRR2D	54	233	19081	16.6818	1.06203e-06	2.65507e-07	2.63823e-07
GOTERM_BP_FAT	GO:0043588~skin development	11	17.4603	6.80772e-09	SPRR4, KRT16, KRT1, ABCA12, KRT75, KRT6C, SPRR1A, IVL, SPRR1B, HRNR, SPRR2D	54	293	19081	13.2658	9.66011e-06	1.93203e-06	1.91978e-06
GOTERM_BP_FAT	GO:0030855~epithelial cell differentiation	12	19.0476	3.07908e-06	SPRR4, KRT16, KRT1, ABCA12, KRT75, KRT6C, SPRR1A, XDH, IVL, SPRR1B, HRNR, SPRR2D	54	707	19081	5.99749	0.00435969	0.000663462	0.000659254
GOTERM_BP_FAT	GO:0018149~peptide cross-linking	5	7.93651	3.27289e-06	KRT1, PI3, SPRR1A, IVL, SPRR1B	54	37	19081	47.7503	0.00463348	0.000663462	0.000659254
GOTERM_BP_FAT	GO:0061436~establishment of skin barrier	4	6.34921	5.02868e-05	KRT16, KRT1, ABCA12, HRNR	54	26	19081	54.3618	0.0688722	0.00891961	0.00886304
GOTERM_BP_FAT	GO:0033561~regulation of water loss via skin	4	6.34921	7.79105e-05	KRT16, KRT1, ABCA12, HRNR	54	30	19081	47.1136	0.104667	0.0121562	0.0120791
GOTERM_BP_FAT	GO:0060429~epithelium development	13	20.6349	8.56671e-05	SPRR4, KRT1, ABCA12, KRT75, HRNR, KRT16, MMRN2, KRT6C, SPRR1A, XDH, IVL, SPRR1B, SPRR2D	54	1198	19081	3.83437	0.114468	0.0121562	0.0120791
GOTERM_BP_FAT	GO:0045104~intermediate filament cytoskeleton organization	5	7.93651	0.000104077	KRT16, KRT1, KRT75, KRT6C, NDEL1	54	88	19081	20.0768	0.137305	0.0128599	0.0127784
GOTERM_BP_FAT	GO:0045103~intermediate filament-based process	5	7.93651	0.000108752	KRT16, KRT1, KRT75, KRT6C, NDEL1	54	89	19081	19.8512	0.143009	0.0128599	0.0127784
GOTERM_BP_FAT	GO:0050891~multicellular organismal water homeostasis	4	6.34921	0.000681638	KRT16, KRT1, ABCA12, HRNR	54	62	19081	22.7969	0.619996	0.0744034	0.0739315
GOTERM_BP_FAT	GO:0045109~intermediate filament organization	4	6.34921	0.00089271	KRT16, KRT1, KRT75, KRT6C	54	68	19081	20.7854	0.718415	0.0904826	0.0899087
GOTERM_BP_FAT	GO:0030104~water homeostasis	4	6.34921	0.00101214	KRT16, KRT1, ABCA12, HRNR	54	71	19081	19.9071	0.762349	0.0957484	0.0951411
GOTERM_BP_FAT	GO:0046475~glycerophospholipid catabolic process	3	4.7619	0.00355963	PLA2G4F, PLA2G4D, PLA2G4E	54	32	19081	33.1267	0.993655	0.315695	0.313692
GOTERM_BP_FAT	GO:0050878~regulation of body fluid levels	6	9.52381	0.00496354	PLAU, KRT16, KRT1, ABCA12, XDH, HRNR	54	400	19081	5.30028	0.999142	0.414309	0.411682
GOTERM_BP_FAT	GO:0070488~neutrophil aggregation	2	3.1746	0.00554769	S100A9, S100A8	54	2	19081	353.352	0.999627	0.437343	0.434569
GOTERM_BP_FAT	GO:0018198~peptidyl-cysteine modification	3	4.7619	0.00818945	GOLGA7B, S100A9, S100A8	54	49	19081	21.6338	0.999991	0.607657	0.603803
GOTERM_BP_FAT	GO:0009395~phospholipid catabolic process	3	4.7619	0.00884754	PLA2G4F, PLA2G4D, PLA2G4E	54	51	19081	20.7854	0.999997	0.607657	0.603803
GOTERM_BP_FAT	GO:0046434~organophosphate catabolic process	4	6.34921	0.00899281	PLA2G4F, PLA2G4D, PLA2G4E, XDH	54	154	19081	9.17797	0.999997	0.607657	0.603803
GOTERM_BP_FAT	GO:0036149~phosphatidylinositol acyl-chain remodeling	2	3.1746	0.0138127	PLA2G4D, PLA2G4E	54	5	19081	141.341	1	0.852181	0.846776
GOTERM_BP_FAT	GO:0032119~sequestering of zinc ion	2	3.1746	0.0138127	S100A9, S100A8	54	5	19081	141.341	1	0.852181	0.846776
GOTERM_BP_FAT	GO:0046503~glycerolipid catabolic process	3	4.7619	0.0144958	PLA2G4F, PLA2G4D, PLA2G4E	54	66	19081	16.0614	1	0.857063	0.851628
GOTERM_BP_FAT	GO:0070887~cellular response to chemical stimulus	16	25.3968	0.0183743	NQO1, PLA2G4F, IL1R2, SPRY4, MMP3, MYO5A, LRP8, FAM83G, GJB2, CXCR1, FEZ1, MMRN2, S100A9, XDH, S100A8, NDEL1	54	3090	19081	1.82965	1	1	0.994358
GOTERM_BP_FAT	GO:0035425~autocrine signaling	2	3.1746	0.0220102	S100A9, S100A8	54	8	19081	88.338	1	1	0.994358
GOTERM_BP_FAT	GO:0006919~activation of cysteine-type endopeptidase activity involved in apoptotic process	3	4.7619	0.0228238	S100A9, XDH, S100A8	54	84	19081	12.6197	1	1	0.994358
GOTERM_BP_FAT	GO:0016477~cell migration	10	15.873	0.0246386	TUBB2A, CXCR1, PLAU, KRT16, MMRN2, MAPRE2, S100A9, LRP8, S100A8, NDEL1	54	1538	19081	2.29748	1	1	0.994358
GOTERM_BP_FAT	GO:0036148~phosphatidylglycerol acyl-chain remodeling	2	3.1746	0.0247279	PLA2G4F, PLA2G4D	54	9	19081	78.5226	1	1	0.994358
GOTERM_BP_FAT	GO:0097435~supramolecular fiber organization	7	11.1111	0.0256546	KIRREL1, KRT16, KRT1, MYO5A, KRT75, KRT6C, NDEL1	54	821	19081	3.01274	1	1	0.994358
GOTERM_BP_FAT	GO:0010033~response to organic substance	16	25.3968	0.0258125	NQO1, PLA2G4F, IL1R2, SPRY4, MMP3, MYO5A, LRP8, FAM83G, GJB2, CXCR1, FEZ1, MMRN2, S100A9, XDH, S100A8, NDEL1	54	3218	19081	1.75688	1	1	0.994358
GOTERM_BP_FAT	GO:0071492~cellular response to UV-A	2	3.1746	0.0301409	MMP1, MMP3	54	11	19081	64.2458	1	1	0.994358
GOTERM_BP_FAT	GO:0030593~neutrophil chemotaxis	3	4.7619	0.0338593	CXCR1, S100A9, S100A8	54	104	19081	10.1928	1	1	0.994358
GOTERM_BP_FAT	GO:0051345~positive regulation of hydrolase activity	6	9.52381	0.0342202	SIPA1L2, MAPRE2, S100A9, XDH, S100A8, NDEL1	54	652	19081	3.2517	1	1	0.994358
GOTERM_BP_FAT	GO:0070486~leukocyte aggregation	2	3.1746	0.0355245	S100A9, S100A8	54	13	19081	54.3618	1	1	0.994358
GOTERM_BP_FAT	GO:0070141~response to UV-A	2	3.1746	0.0382053	MMP1, MMP3	54	14	19081	50.4788	1	1	0.994358
GOTERM_BP_FAT	GO:0006928~movement of cell or subcellular component	12	19.0476	0.0397666	TUBB2A, CXCR1, PLAU, KRT16, FEZ1, MMRN2, MYO5A, MAPRE2, S100A9, LRP8, S100A8, NDEL1	54	2226	19081	1.90486	1	1	0.994358
GOTERM_BP_FAT	GO:0017014~protein nitrosylation	2	3.1746	0.0435449	S100A9, S100A8	54	16	19081	44.169	1	1	0.994358
GOTERM_BP_FAT	GO:0018119~peptidyl-cysteine S-nitrosylation	2	3.1746	0.0435449	S100A9, S100A8	54	16	19081	44.169	1	1	0.994358
GOTERM_BP_FAT	GO:0040011~locomotion	11	17.4603	0.0479014	TUBB2A, CXCR1, PLAU, KRT16, FEZ1, MMRN2, MAPRE2, S100A9, LRP8, S100A8, NDEL1	54	2011	19081	1.9328	1	1	0.994358
GOTERM_BP_FAT	GO:0071363~cellular response to growth factor stimulus	6	9.52381	0.0484502	FAM83G, FEZ1, MMRN2, SPRY4, XDH, LRP8	54	718	19081	2.9528	1	1	0.994358
GOTERM_BP_FAT	GO:0010976~positive regulation of neuron projection development	4	6.34921	0.0486438	FEZ1, S100A9, LRP8, NDEL1	54	295	19081	4.79121	1	1	0.994358
GOTERM_BP_FAT	GO:1990266~neutrophil migration	3	4.7619	0.0492756	CXCR1, S100A9, S100A8	54	128	19081	8.28168	1	1	0.994358
GOTERM_BP_FAT	GO:0007010~cytoskeleton organization	9	14.2857	0.0509777	KIRREL1, TUBB2A, KRT16, KRT1, MYO5A, KRT75, KRT6C, MAPRE2, NDEL1	54	1484	19081	2.14297	1	1	0.994358
GOTERM_BP_FAT	GO:0051546~keratinocyte migration	2	3.1746	0.0514999	KRT16, MAPRE2	54	19	19081	37.1949	1	1	0.994358
GOTERM_BP_FAT	GO:0071621~granulocyte chemotaxis	3	4.7619	0.0520524	CXCR1, S100A9, S100A8	54	132	19081	8.03072	1	1	0.994358
GOTERM_BP_FAT	GO:0043280~positive regulation of cysteine-type endopeptidase activity involved in apoptotic process	3	4.7619	0.0541712	S100A9, XDH, S100A8	54	135	19081	7.85226	1	1	0.994358
GOTERM_BP_FAT	GO:0048870~cell motility	10	15.873	0.0552344	TUBB2A, CXCR1, PLAU, KRT16, MMRN2, MAPRE2, S100A9, LRP8, S100A8, NDEL1	54	1782	19081	1.98289	1	1	0.994358
GOTERM_BP_FAT	GO:0051674~localization of cell	10	15.873	0.0552344	TUBB2A, CXCR1, PLAU, KRT16, MMRN2, MAPRE2, S100A9, LRP8, S100A8, NDEL1	54	1782	19081	1.98289	1	1	0.994358
GOTERM_BP_FAT	GO:0070848~response to growth factor	6	9.52381	0.0559337	FAM83G, FEZ1, MMRN2, SPRY4, XDH, LRP8	54	748	19081	2.83437	1	1	0.994358
GOTERM_BP_FAT	GO:0044712~single-organism catabolic process	7	11.1111	0.0580213	PLA2G4F, PLA2G4D, PLA2G4E, MMP1, MMP3, PGD, XDH	54	1001	19081	2.47099	1	1	0.994358
GOTERM_BP_FAT	GO:0002523~leukocyte migration involved in inflammatory response	2	3.1746	0.05939	S100A9, S100A8	54	22	19081	32.1229	1	1	0.994358
GOTERM_BP_FAT	GO:0002544~chronic inflammatory response	2	3.1746	0.05939	S100A9, S100A8	54	22	19081	32.1229	1	1	0.994358
GOTERM_BP_FAT	GO:0048878~chemical homeostasis	8	12.6984	0.0596681	CXCR1, KRT16, KRT1, TRPV3, ABCA12, S100A9, S100A8, HRNR	54	1266	19081	2.23287	1	1	0.994358
GOTERM_BP_FAT	GO:0042730~fibrinolysis	2	3.1746	0.0646142	PLAU, KRT1	54	24	19081	29.446	1	1	0.994358
GOTERM_BP_FAT	GO:0009411~response to UV	3	4.7619	0.0659688	MMP1, MMP3, IVL	54	151	19081	7.02024	1	1	0.994358
GOTERM_BP_FAT	GO:0080134~regulation of response to stress	9	14.2857	0.0675012	PLAU, IL1R2, KRT1, MMP3, S100A9, XDH, LRP8, S100A8, NDEL1	54	1574	19081	2.02044	1	1	0.994358
GOTERM_BP_FAT	GO:0006508~proteolysis	10	15.873	0.0675119	PLAU, MMP1, IL1R2, MMP3, PI3, S100A9, XDH, LRP8, S100A8, NDEL1	54	1853	19081	1.90692	1	1	0.994358
GOTERM_BP_FAT	GO:2001056~positive regulation of cysteine-type endopeptidase activity	3	4.7619	0.0682694	S100A9, XDH, S100A8	54	154	19081	6.88348	1	1	0.994358
GOTERM_BP_FAT	GO:0097530~granulocyte migration	3	4.7619	0.0698179	CXCR1, S100A9, S100A8	54	156	19081	6.79523	1	1	0.994358
GOTERM_BP_FAT	GO:0071310~cellular response to organic substance	12	19.0476	0.0797905	FAM83G, GJB2, PLA2G4F, CXCR1, FEZ1, IL1R2, MMRN2, SPRY4, MYO5A, XDH, LRP8, NDEL1	54	2502	19081	1.69473	1	1	0.994358
GOTERM_BP_FAT	GO:0030307~positive regulation of cell growth	3	4.7619	0.0850832	S100A9, S100A8, NDEL1	54	175	19081	6.05746	1	1	0.994358
GOTERM_BP_FAT	GO:0010950~positive regulation of endopeptidase activity	3	4.7619	0.0875799	S100A9, XDH, S100A8	54	178	19081	5.95537	1	1	0.994358
GOTERM_BP_FAT	GO:0090288~negative regulation of cellular response to growth factor stimulus	3	4.7619	0.0892566	MMRN2, SPRY4, XDH	54	180	19081	5.8892	1	1	0.994358
GOTERM_BP_FAT	GO:0048871~multicellular organismal homeostasis	4	6.34921	0.0902808	KRT16, KRT1, ABCA12, HRNR	54	383	19081	3.69036	1	1	0.994358
GOTERM_BP_FAT	GO:0046471~phosphatidylglycerol metabolic process	2	3.1746	0.0903114	PLA2G4F, PLA2G4D	54	34	19081	20.7854	1	1	0.994358
GOTERM_BP_FAT	GO:0051336~regulation of hydrolase activity	7	11.1111	0.0913517	PI3, SIPA1L2, MAPRE2, S100A9, XDH, S100A8, NDEL1	54	1128	19081	2.19279	1	1	0.994358
GOTERM_BP_FAT	GO:0021799~cerebral cortex radially oriented cell migration	2	3.1746	0.0928426	LRP8, NDEL1	54	35	19081	20.1915	1	1	0.994358
GOTERM_BP_FAT	GO:0042742~defense response to bacterium	4	6.34921	0.0940838	GSDMA, PI3, S100A9, S100A8	54	390	19081	3.62412	1	1	0.994358
GOTERM_BP_FAT	GO:0045666~positive regulation of neuron differentiation	4	6.34921	0.0940838	FEZ1, S100A9, LRP8, NDEL1	54	390	19081	3.62412	1	1	0.994358
GOTERM_BP_FAT	GO:0006739~NADP metabolic process	2	3.1746	0.095367	NQO1, PGD	54	36	19081	19.6307	1	1	0.994358
GOTERM_BP_FAT	GO:0007169~transmembrane receptor protein tyrosine kinase signaling pathway	5	7.93651	0.0955323	MMRN2, SPRY4, XDH, FAM83B, NDEL1	54	626	19081	2.8223	1	1	0.994358
GOTERM_BP_FAT	GO:0021543~pallium development	3	4.7619	0.097782	FEZ1, LRP8, NDEL1	54	190	19081	5.57924	1	1	0.994358
GOTERM_BP_FAT	GO:0006882~cellular zinc ion homeostasis	2	3.1746	0.0978845	S100A9, S100A8	54	37	19081	19.1001	1	1	0.994358
GOTERM_BP_FAT	GO:0022603~regulation of anatomical structure morphogenesis	7	11.1111	0.0983297	CEMIP2, MMRN2, KRT1, SPRY4, XDH, LRP8, NDEL1	54	1151	19081	2.14897	1	1	0.994358
